# Target-conditioned diffusion generates potent TNFR superfamily antagonists and agonists

**DOI:** 10.1101/2024.09.13.612773

**Authors:** Matthias Glögl, Aditya Krishnakumar, Robert J. Ragotte, Inna Goreshnik, Brian Coventry, Asim K. Bera, Alex Kang, Emily Joyce, Green Ahn, Buwei Huang, Wei Yang, Wei Chen, Mariana Garcia Sanchez, Brian Koepnick, David Baker

**Affiliations:** Department of Biochemistry, University of Washington, Seattle, WA, USA; Institute for Protein Design, University of Washington, Seattle, WA, USA; Howard Hughes Medical Institute, University of Washington, Seattle, WA, USA

## Abstract

Despite progress in designing protein binding proteins, the shape matching of designs to targets is lower than in many native protein complexes, and design efforts have failed for TNF receptor (TNFR1) and other protein targets with relatively flat and polar surfaces. We hypothesized that free diffusion from random noise could generate shape-matched binders for challenging targets, and tested this on TNFR1. We obtain designs with low picomolar affinity whose specificity can be completely switched to other family members using partial diffusion. Designs function as antagonists or as superagonists when presented at higher valency for OX40 and 4-1BB. The ability to design high-affinity and specificity antagonists and agonists for pharmacologically important targets in silico presages a new era in which binders are made by computation rather than immunization or random screening approaches.
