## Supplemental Table 1 for "Target-conditioned diffusion generates potent TNFR superfamily antagonists and agonists"

### Sheet: Sheet1
name	Sequence	Target	binding
TNFR1_mb1	MTLQELLREEALRRAEAEAFRYALELLAEKFPEQKEYLLDLAEEIESQIRSLSGVDVEDVRKFLDKEWAWVKELLAEHPAELAEVEAARAARLAELRAEVEAKVAA	TNFR1	y
TNFR1_mb2	SMEEEVEKAAKEYEKKKKEAIEKHLEKLKAKDKEAAERFLKELEEAAKEYAKDEAKTMSEEEAKRRAKKYKEKVLLSELSEEEQKEIKEAEEKLVRTILKYVEEAAK	TNFR1	y
TNFR1_mb3	KELVKRYLKEEVEEGRREGRRLYEALRAAGQVDRAVEQAEEAAKQLSSSIKALALLQEVYELMAEHDPSLKPKAEEYKKKVEEKLKSFE	TNFR1	y
TNFR1_mb4	SMEEELKKAAAEAEAKIEALFAEELARLAAQDPEAAERFEKELEEQAKEIEEEYAKIYDKETAKSIASRYRRKVRLAAMSAEQRAAIEAAEKKLEEKILEYLRKQEE	TNFR1	y
TNFR1_mb5	SEKEKEKIEKAKELVKVLKKKSKEEAKKELEEVIKYQKKKGDEISVKILEEELKKL	TNFR1	y
TNFR1_mb6	KELALKYVKEEIEEGKEEAKRLFEEWKKEGDYERAAEDAKEAAKMMSSSVKALAMLYEVYKLLTEYIPETKEEAEKYEKKIEEILKSLE	TNFR1	y
TNFR1_mb7	EEEEERRKAAELAKKKLEEFKKKFKEFLDKKVEELLKAPLSEASKIVEEVFEKVDNLEKEIEKEIKELEKINKFAALHLEANKTKFLKEVYEEAEKRTQEALIERSKK	TNFR1	n
TNFR1_mb8	EEKKREAQRLAEQYEAELDRYAARIEAARAAARAARQGDLEAEADARAEERTLLAEAVEYAEEAVARLQRLVEETGSEELREALERFQRRLEEFRALLA	TNFR1	n
TNFR1_mb9	MFDELVEKAQEFVDRFREAKDKHFSEFMELAKKDPAALKALDRVYNAALELALDPSKVKEFVELVEEAKPDLAKVTSEVGKELVKDIEELKEMAKEVVEKLEKEK	TNFR1	n
TNFR1_mb10	ELSEKEKEHLELEVDMQSRMRELEVEMEEYIEEKVAQLPEEIKEEAREKLEEVFREEMEEARKRLKKLLEETKDKPLEEREKLMEEAMREAERRIRERLDEELEAFLAKYAAEEAA	TNFR1	n
TNFR1_mb11	SREERREEYRKVVEEGEKVGFKHETELLLQAVEDGDWEDAELVKEHLEKKIEQAKAEKELSS	TNFR1	n
TNFR1_mb12	VSEEAIKQERAIIEKKIKEAEEMAKVALELADKLEEYDKEKAEKLKEEVKKALEEFKKAAKKLLEAEEAGASEEEIRKLEKEIEEQEERLERILAEVIKAYQEYKEK	TNFR1	n
TNFR1_mb13	SEFEKKVLEFTKETVEEVEKEAEEILKEALDKSPEELKKVDEAREKVREAVAKFVVEVQKNIDDKEKVIAAFRKLGEQVAEAYSDEEKREKVREKWEARIKKFEEELK	TNFR1	n
TNFR1_mb14	VEEREREEAERLEEQAERHWTLAKEAEILLTGKQPSPEEQARLDELRAKLDPEKFQESLDFFKSLSEEEQEKVLKLMKEERERLLRQAELYRE	TNFR1	n
TNFR1_mb15	SLERQREERERLEEQVEKLEALIKELEKHLTGKELSEEEKEKLEKLKAKISKEEWEKSLGPLYKLSKEEQEKVLRLMREERERLKEQVEVLSE	TNFR1	n
TNFR1_mb16	SQEKQKKEAEKLKEKIEELEAKIELAEIYRTGKEVSEERKKELEERVAKISKEKLEEFMGPFKKLSDEEQEKVLRIMKEERERLKEQVEILEE	TNFR1	n
TNFR1_mb17	SVKEKIKELTERAIEAMKRGNEEELVRLVVELSEYYKQGHKEEVEEARKKLLEAE	TNFR1	n
TNFR1_mb18	MEQLAREFEEDVEEVLRAIEKAKETRSLEDLEAVEEARDRLVLTLIRLAQENPALKPETEEVIEVLEEILELLREGASDEEIDEKLERLRELQRRIQEKLQ	TNFR1	n
TNFR1_mb19	SMKEKIKKLTEKAIEHKKKGDEEGLVKVTVELAKYYEEGHTEEVEKARKELKEFE	TNFR1	n
TNFR1_mb20	KKEEIEKELKELEEELKKAKEEFKKLVREMLEGAERIAKEKGWFDEANEFDAEIQEKMVEFKEKELELEDEVKVLEKHGDLEGKIKKLKKYIEEVKKEIEELKEKWEKWKKEAEKE	TNFR1	n
TNFR1_mb21	SIEERIKQLAEEAIEAHKRGDEERRVRLCLELGEFLKEGHEDLVDPAVEKIRKAS	TNFR1	n
TNFR1_mb22	SVSLEELEKKQKQEEELKKKIEKLAKEFKKEMEKTIEELKKVDEEKAEKFKEKLEEFIKDAKEIAENTFKWGVEEGLDLDSVLVAGLRSAKQYLEVRVKETLEELEK	TNFR1	n
TNFR1_mb23	EGDEKLEKIVKELVELLQETAEKDPSLKEFTEEAIKKIEETYKAIKSLSHLSEESKLKIFAEEMVKTVQLMVEKLEEVRDKVPEELERMKEKYEELKKIQD	TNFR1	n
TNFR1_mb24	SMSPEELAELQRKREEHEERMERLLEKKREEVEKKAKEIAKKDKEKAEKYRKKAEEAFKDARETARSIFEEGEKEGLDLDAYSQAGLRSAEKLFEAYEKEAEEEIAA	TNFR1	n
TNFR1_mb25	EEEERRREGVKLAEEKLKEMRKRFDERIREAVERILAAPLEEASALVEELFEWVDGLEEEIDEEIEKLKEINEFAALHLEAEKTSFLREAQERAEEATQRALQERHAA	TNFR1	n
TNFR1_mb26	SAEEQLRKQFEEEFRKIYEEILKLELEYINAQYEIAKGGDIEAAKKKIEENKKKLKEAKKKLEELRRKAEEAGIDTSELEDELREEREKKLLEKVKELQKELK	TNFR1	n
TNFR1_mb27	SELDKEYEKLKEEIEKLMKEYVKLLEEMDKIDRDLAEPFLEEKVDLLAKRRQAEELWKISENDKEEAVELYKELKEELKALIEKMKKDIEAAK	TNFR1	n
TNFR1_mb28	SEEELIERQIRQAEERVERLERIYDEALKETGGDVEYADAMVEAEERVEEQREKLVAEHKGSLSQEEIEAIYEQLREQARKEVRAKHAA	TNFR1	n
TNFR1_mb29	SSVEELKKKVKELAEELKKDPSVKEVEKILEELEKAKKEAEKLEAESNSDEAFIEAEDLRVEAVQRAYSEAEELLEEKKRKEKEQK	TNFR1	n
TNFR1_mb30	EEKEKYKKKIEEMEKEFKKLKKELQKLLKELLELGKEKGEEYIDFVQKADLELAEVSQRVATAKREWEATVEDFPDDLEILKKQAEQYIKIMKEAIERMKKLKAEVEKKLEELRKE	TNFR1	n
TNFR1_mb31	MEELRERAEAAAAAGDLPELYEVKEEAERAGHKELAEEIRKRFAELVAKQKAKIEAEEKEHQAS	TNFR1	n
TNFR1_mb32	AELEEVKRKMKELIEEMEKFNEEAEKALKEDPTDEDLLIEMYEKKQKFDRELAEILARLQKFLGNTLEGWENAPPEVRELLEKMREADKRFNEIIEELERKQRELRE	TNFR1	n
TNFR1_mb33	SEEEEHKELELEVLWKSIRRQLEEMFEEAREALKKDPEKGKILLQNAQQELKEQIAELLKEYSEFKEELEKRAKELEEEFERKVKELEKERKEMEEK	TNFR1	n
TNFR1_mb34	SEQLKIAEEVNKKKEKKILERYEKLEALAAASEDAQAAVLKYLKEYVEEESEKIRELYEKNKQAAKEYVKQVKEELEDLGKLLGEEFKPALEEALKYLDEKFKEIEKEYE	TNFR1	n
TNFR1_mb35	SKEEEKKEALEKIEAELNERAEAVLAEVEAREGAEVEERAAALGDPAAAAALRERFARTLEALRRKLEEAKEEALKLAQELLDEGASPEYAIETALEYFRQDVLSLRRVLEAER	TNFR1	n
TNFR1_mb36	EEKLKKLKEELEKLLEEAHKASKDPEKFKKIKEEVLKKAEELAKLNEEGKLWAEHAKQEIEDLEEQERESRKYREEELESQ	TNFR1	n
TNFR1_mb37	EEEEKLEKLIKKLEELKKKVEEKKKITEEEKEELKKFEEELKEIKKYYEENKDKIDSTYVLLMKELIKVQHELIGYLKMLSEQGKIPSEEEIKELIKRGDELIKELEELRKQKP	TNFR1	n
TNFR1_mb38	AAAREAELEAFRAKLREEEKEDLEKVIEKNKDLLSEEDVRSVYWEGRLRAMAKTAEAEIAAGDVTKEDEIILELARREAAE	TNFR1	n
TNFR1_mb39	EEDEKIIEQAKEILEQYFRLRRELLEEEAKERSEEERLIEEAELRAIRRQTELELEDPDLRHDTILEVAEQALEALEEKAKLNPEEQEKLQKQKEEVEEFKKQLLEKLNS	TNFR1	n
TNFR1_mb40	YKGYAYAIAELLKEKGREEQAEKLKELADEWEADGSKLPQLKLIVEDLWKSLSEEEKERVKKKVE	TNFR1	n
TNFR1_mb41	AMSLGDQVVAARDAFQDRLIALYEKAREKQEKMVKEIMAEKSEEEREKKKEELREEEKKVDEDFEEMRKLAEEHAQILPPEDQPAFLAQLNEEIAQVREAYRNSLVPE	TNFR1	n
TNFR1_mb42	SLLESIKKDLELRKEYLERLLALLERALAVDGSKEEWAAIAAELEALLEEMAKHPDSLHEEQKLAARALEAAERLAAGLEEARPELEELVKEVRRQIESVEKGLEEVEKKLEEEAKKP	TNFR1	n
TNFR1_mb43	MLKMTVKGKKEDLEKIKKIAKSLGAEVLGEDEEGALVIKVESEEDAEALKKYAEYLGSEVKIEE	TNFR1	n
TNFR1_mb44	EELEEILKEAEELVKETEKKVEELRKRLAEDPSDADLLIEVYEAKKEAEEKFAEIMARLQPYLGDTLEAVENASEEIKEAREKMQKAMKELNKVLKEIKERHQRLME	TNFR1	n
TNFR1_mb45	MMEEVEKALEELIKQLKDAKKFYKEKKEEALKKGDKEKAKKYEKEVKYFEEELKEAEKKLEEVKTSKEAQERADELYLEVHEKQQKFIEKETKWIVEFQK	TNFR1	n
TNFR1_mb46	DKLEEVLKELKELIEKLKKDIEEFKKRFAEDSTDDDLLIEIYESIKEYEEKAAELVAKLQEFLGDTLEGWENAPEEVKKAWKEFREGMKELNEIRRKLEEARKAQRE	TNFR1	n
TNFR1_mb47	SELEEVLEEARELIERIRETVEEFRERFAEDPTDGDLLSEIYEAIKEFEEEAARIVSRLLKFLGNTLEGWENAPAEVKELWEELREAMEELNRLREEIERRQKELAA	TNFR1	n
TNFR1_mb48	MQEEIKKEIEEFEKNILELDKKDKELGLSSSHSIRIIELINEAEDAPTLEEAKKIIEKIKEYVKKIEKERKEVE	TNFR1	n
TNFR1_mb49	APLKDVEKKVQELLDEAVEKLKEDPSLEEKAEELRKMYEEAKKKAEELAKEREKAKDDIEKEEELRTQILMEYAELVDEIYDKLAQAGVISVEEAERRAAEEIESLQ	TNFR1	n
TNFR1_mb50	KEEEERRERERKRLEEDKKKKEMADVVAETERELMELDGGETEAEKEERAEVLRKAAMDNPEDIKKLYEEEYEYYEKYAKKPNTSEYVKKAYKLLKETLEKIKEIE	TNFR1	n
TNFR1_mb51	MEMSIEELAKKIRELTAETRAEAAAAFAELKAKHADDAATVALLDEMAARVEEALSLDHEAAQQLLDQLREEAREFFAGRGLDALAAEVEALLARVREKVEEIAELEEELLRKMKQE	TNFR1	n
TNFR1_mb52	AAEREAKLAEYRAALEAELKEEREEVIKKNKDLLDEKSIESLFFEGELRARAKVAEAEIAEGDVTEENQIILELYRQEAAK	TNFR1	n
TNFR1_mb53	MEELKEELRRLFEEFERLVEEVLETRSDEALERFEERRDELDLRLIKIAQLVPETKPVVERMIKTMEEIERKLRAGASREEIEPLLEELRRLMEELLKLLE	TNFR1	n
TNFR1_mb54	EEDKKREEMLKKEKKDLPIIDKVIEYLKRIIAGEEFSEEEFKEFLELLKQIFTEEYVEEILAPTKDLSPEEQKKKLKEAAKKMLEDLEKYKKEIERILEREKAP	TNFR1	n
TNFR1_mb55	MMMSIEELARKIREKIREARERVAAEVAALKAEHADDADVVALLDELEARVARALSLDYEAAKQLLEDAKEWVREFTKGKGLEALGERVEALLDEVEKDVEEIEKLEKELLEKMKEK	TNFR1	n
TNFR1_mb56	SQEEAERFRERRKKLDELLAEKKKNNSEEFWESLSPLLREILEAREKMEKAEKERKEARKQIEELKADTDMDVEERAEKEDELYDKAQEAEELERKYASELQRLVEKLLKEEE	TNFR1	n
TNFR1_mb57	MMKLSEEEKEELEKEFEKFKEEFEKRLREFLERTLEALENGVTPEQADELKAEIRRLLEELERLRELVAKKLGNSPELQEIIQKFDELQDLLVEIHRNLEKDPEKAKELVEKLKELLEK	TNFR1	n
TNFR1_mb58	MEEALQKEYEKLKEELEKLREEEKKFREELEEKIAKSTIEEQSLLTEADTERVALNRTADKYLELAKKEEEKGESISTIADLLESALELRKEGRKTAKENLEKVEKELE	TNFR1	n
TNFR1_mb59	SVSLEELEKKEKLKKEFEEKVEKFAKEKYEEAQKIAEEIRKKDEEKAEKFEEEVKEAIEEAREAAYNTFKWAEEKGLDLEAGIAAGLRTAKKIFEVRMEELLEEIKK	TNFR1	n
TNFR1_mb60	SKEELKKEIEEKIKESLEKIKELAEKLGLGEEVVERFKKEVEKIKKQLEKYDTEEAYKQAVLMIEKVEEDIKKRAELEAQK	TNFR1	n
TNFR1_mb61	EKEKEELKKELEEFKKKLEEKKEKAIKKIEEHAKKGDLYEMDVTVAEFLSDFKAMELEFEQELEDRRLWAEQRGDEELAKFVEELLKEAKEYVSKLKKEFQKKYQELVEKMLEKMKKEK	TNFR1	n
TNFR1_mb62	EEREKWREEAKEILREARKLKKELLEKKAKSMSEEEELEEEADLRAKERQTLIELEDPESQDDVILEVFEEAIKLLEEAKKENPEREEELNKKLEEVQKKLEEFKKRLSE	TNFR1	n
TNFR1_mb63	SEQERQRRIQQLLEEEQRRRREFVEELIEALKGNQYEMEEAADRAEQLGLDEEAALLREAVADPSVREEAIARLRELEAE	TNFR1	n
TNFR1_mb64	ELDEELEKLRKELEEKFKKLRKELEEANMPDELLGLWASAYRTAKRIFEQYAEEAKEAAKKDKEVAKDVLREMRESIEEIIKDVEEEIAAYK	TNFR1	n
TNFR1_mb65	EEEERRKKLIEEVEKFLKEAVERLLAASEEEQEAVLKEIEEELEALRKEWLAEYPDDKWIQDIFDIAKSTLKNIREFIAEEREKIEEMVPKEHVLDELRYLAKKELQVMKRIIEQEF	TNFR1	n
TNFR1_mb66	AAERQAKLAAYREKLLAEEKERLEEVIKKNKDLLSEEDVRSLFIEGELRARAKTAEAEIAEGDVTEEDQIILELAKEEAAE	TNFR1	n
TNFR1_mb67	ISEEAVKETKEELEKELKEAEEMRKKALELLEKLEEKDKEEVEKLRKELEKAMEKFKKAAEELLKAEEEGASQEKIDKLRKEMEKAREEIEKIVMEVIKKYQEFEEE	TNFR1	n
TNFR1_mb68	KKELEEELKKFEEELKKEEKERMEKVIEENKDLLSEEDARSVFWEGELRAKAKTAEAEIAEGDVTKEKEIILELARRKAAE	TNFR1	n
TNFR1_mb69	RKETIEKLKKLFEEFIKAVKKVLENRTDEELEKLEEIADELQVELIRIAQEYPELKPEAEEMIKTIEEILKAAKEGKSEEEIEKLLKKLKELMEKILKKLE	TNFR1	n
TNFR1_mb70	SLAKQKEEAKKLKEKAEKLEAKIKLAKKLLSGKELSEEEKKELEKKVSKISQEDLDKFLGPFKKMSKEEQEKLIKIMEEERKRIKEDIAVLEE	TNFR1	n
TNFR1_mb71	SADEKFDKGMKLAKEGKYEEALKLFTEAKELYLKEGDEDNAKMLELAVKKVQSELDFAKLQS	TNFR1	n
TNFR1_mb72	SVKEEIKKLTEEFIKAMKEGDEEKAVKLAVKLSEYYQKGHKEEVEEAREKVKAAE	TNFR1	n
TNFR1_mb73	SEEELKKKEEELDKFAKEGAEAGVELGESIEKREAILEAPYVYRQMEMAKKEGDEEKAKELEEKYKKLKEEAKKYIERYKKKKEE	TNFR1	n
TNFR1_mb74	SEEHKEKTIEEAIEMEEELWELLIQTIYTGSEEEKKKLEEKLEEYIKFMEKLVKSGEDGTKLVKDLLENFKERVEALKPSLSEEAQKLAEEVLERLEKAFEEALK	TNFR1	n
TNFR1_mb75	VDAELQARAARLREQAEKHRALVLLAESLLTGKQLSPEEQKKLEEIKAKLDPEKLKERLDYFKSLSKEEQEKVIKLLREEAERLEAEARVLEE	TNFR1	n
TNFR1_mb76	SRERERKRAEELKEKVEKLKAKVKKAEILLTGKELSEEEKEELEKKLSKMDKEEVDKFLNHLKSLSKEEQEKVLKLMKEEIKRLEEDVKILEE	TNFR1	n
TNFR1_mb77	EQSEKEKKELEKEIKELKEKVLKKLKEIEEIAKKDKEKAEEKLKELVNEFEKKVKELKLRIAEAGSEESMKLLEEEEEKVLKEILKVKKTL	TNFR1	n
TNFR1_mb78	DEFYEKVEKATKELVAEAEAEMKAYLQEALSGSPEEIKAADEAYLKVQEAIARLVVEVQEHKDDKEKVVEAFRKFGEEVAAALTDAARAAAVAAKYAAFIKEFEEELK	TNFR1	n
TNFR1_mb79	SEVELLRSVLEKLIKEAEEDGSWEEALKTLEEVREYHEKKGDEESAKVVREKIEELKEKKK	TNFR1	n
TNFR1_mb80	EEERKRELKEKAAEMVRKGEEERKKLESIIEDLKKLGEEEVAEVVEEAIKEV	TNFR1	n
TNFR1_mb81	DEELKKYIEKLTKKLEEFGSELAKKMAELLRKHPSILRELAEIEGSYEKAVEKIVESLKKELS	TNFR1	n
TNFR1_mb82	SSYKEEFLKAAKEKILSIKGVVEVKIEGNTVYIKVKNLSEEDKKELEFIIKALEKQGFKVIVEEV	TNFR1	n
TNFR1_mb83	GAEELIKKIEEEAKKVAERSSSKELVADHVLVMARKRAQEESDVETAEKLVEFGEKKAKEILE	TNFR1	n
TNFR1_mb84	SEAEREREIEETIAKAREAGLDHEAELLEDARRDGDWEDAEEVMRHARRKVEQIEFERKMRE	TNFR1	n
TNFR1_mb85	VEERQREEAERLERLAEKHELIATLMEQKRTGKKVSEEEQKKLDELKEKEDKEKLEERLEKFESLSKEEQEKVIELLREEAEKLRRQAELLRE	TNFR1	n
TNFR1_mb86	SPEEIERELWSKFSKEVKEAVDYAEKKGLSSEHKEYLLSLVAELLAREYRLLAEEAEAEGKEEEARIYRKMAEDLERYAERRQPLREKLKAKDPELLAEIEKYMEKKRKELEEKEAA	TNFR1	n
TNFR1_mb87	ELTEEQRRLLEEEIERKREAARLLREAARAVAEGRREEAERLLDRLAEVDSKTALRVKSFEELPALAEELERQAERDEEKLKSL	TNFR1	n
TNFR1_mb88	SEEELKKKLEEAKKELEKLKEEEKKLFKEYEELMAKASKEEKPLLSEAMSNFVSLKRTADKYLEYAKELEKEGAPISELVDVYETANEIRKEGLKEAKENIEKVLKELK	TNFR1	n
TNFR1_mb89	AAAAEAAAEAAKKAQEERAQKIMRELREKTERLIELENEYLVKKGEGVSEEELKELEKKLKEAEKEYKEFVEKVKKEMEKLTEEDRARVEQVLKDEEKLREEIRRELLK	TNFR1	n
TNFR1_mb90	SEKAKKLEEAIKEEEKEFNKWFGELEALLEEAKRVGGDENRQHYLIQEFIDLAEQYALKTGWTDLLQKGVDEVRKAMAEGKPIEELLKILEEMLEELKKKFEEEKKKMEKKIEEEKKK	TNFR1	n
TNFR1_mb91	KELVLKYMKEEIEKGKEEAEKLYEAWKKTGNMERAAEDAEEAAKQLSNELAALAMLYEMYKLLSKYYPELKEKAKEYEEKIKEKLKAVE	TNFR1	n
TNFR1_mb92	EEHRKAAVEEFKKKQAKMEELERKQLEYFREYQKASPEKKPLYLEKVKVYSNQLLALQAELQLESDPGDEKAKAKLEEAKKKLAEAQKRLAELQAKLEAREAE	TNFR1	n
TNFR1_mb93	SEEVKKELQEAKERLKKDIESFKKKFKEMYENEETRELALKMGEAWKEEAKHAMELRIQEIEGKHSLSLEEEKAAEEIRKEAREFVDKAAEEWKKYVKEKEEKEKK	TNFR1	n
TNFR1_mb94	SEKERRIKEIEEKAKKEAEEKAAEFVEYLEKYPELQPVKEFAKETIQRMLHVTTSEEMVKLYQEMMDKVMEAAKNSPDRVEAVEKVDETFDEMVKLKKEYEKELVKAVKE	TNFR1	n
TNFR1_mb95	LKEEREKLVKEALEKLEKARPYFEKKMSEEETEKHFEKEKKFFKDFLEKSPEDMRVDLNSHVLEIEKVVDEAEKEGVDEEIMKALREHLDALVEIDHSIP	TNFR1	n
TNFR1_mb96	SEEERERRELEEEVERRSEERQRAEYVREALEALEAGDLQVAKQWLREAGDEETLRLVEAGDLEGARARMEEVLARAAERERDEK	TNFR1	n
TNFR1_mb1_pd1	MTLEELLLEDQKARALVDAEVAALEALAAAIPEKREYLLSLADDIRTNYAAAQFISLEDVQAFIDAQRADVRELLSEHAATIDAVEAAREAALAERFAALEAEYAA	TNFR1	y
TNFR1_mb1_pd2	ANIKAALKEDLEAKLIVDAYNKYLEVIAKANPDRSEYFTELSKDFNANVDVAQNITPEQVKAFVEKETAAIKELLPDLQETLDKAEEEAKAYIEKKSKEIEKELAA	TNFR1	y
TNFR1_mb1_pd3	PSEEVLKEYAETQEAVMKEITDTLKEAAKAVPSLQELLLDLAKELQEQYKLSSNLSASDVATVAAKDLEYLAELVPEHAEVLNAAAAKMKAAAAKAKEAEKKLEEA	TNFR1	y
TNFR1_mb1_pd4	MTLEEYLAEEKKAKKLVDSLVNFLNKLAKAIPEKAEYFTGRATDIRTNFNKAQYLSVEDVKSFVEKEREEVFELFPEYKPIIEKIKKEEDEKLEKFFKEIEEELES	TNFR1	y
TNFR1_mb1_pd5	KNIKEFILEDREAKAAVDAFALRLEEIAKAVPERKEFYLQTAEDVRTNYAAASYLSPADIFALADVEWSWIKETNPEYQAEIDAAEKKAKAYYEAQVAKAKEELEK	TNFR1	y
TNFR1_mb1_pd6	KTIADYLLEERKARALVDAYRAALARLAEAYPGRAGYLASLGDDLEAEFKATSLPSVASVQAVIDADWDWLIAAMKEHAAEVEAARAAALAAADAAYAKIKAEVES	TNFR1	y
TNFR1_mb1_pd7	KPIEEHLKEERLTKAEVDSFLEALRYLAEKIPERKEYLLQLAEDIAREFALSGLRPLEDIRKFLEDEFDYIASILSDEPEIVKEARELREKLFAERKEKIEKEFAE	TNFR1	y
TNFR1_mb1_pd8	KTKEEWLLEEEIRKRIADTYVDALAKLGAADPSKAGYFNDLAKEFLTNFKLAKYISPEDVYSYVRAELEDIGKTIPSLKPLVDAEIERLDKVYEESLKEAEEKLKK	TNFR1	n
TNFR1_mb1_pd9	MTLEEWLLEDEIRKGLVDQFVAALENLAKADPAKAEYFADLAAEFKTNFAKAKFISTEDVYSFIMSELKDIQKTVTSLAPLVKAEIAKLEAAYKAALAAAEARLAA	TNFR1	n
TNFR1_mb1_pd10	MTLEEWLLEELRAKAIVATYLATLDRAAALRPEKAGYFADLAADFAANFAKAKNISAEDVRAFADANLEWAMERAGFSPEERAELLAFREATLAAREAAIAEQIAA	TNFR1	n
TNFR1_mb1_pd11	MTEEEAKKEAIKIQMIVDLTVESFKLAAEVDPSRADYFLDSAKEFEANVAAMTSLSVEQVTADANKLIQDLIDLLADDPEKQAKLKAAIEALKAAKEKETEKKIKA	TNFR1	n
TNFR1_mb1_pd12	KTPKDFLKEDLKRRAVVDAYTATVRALAAQYPEKAQYFTGLAEDVRSNVLSASGLSYADVAAYVDTEIAHIAEILAEDPAAAAAVREAYAAARAAGVAAADKAAEA	TNFR1	n
TNFR1_mb1_pd13	KNVKEWLLEEREAEAVVVGAEAALEYLAKAIPEQAEYYLELAEDIRREFKLGAGISPESVRKVVDANFEYLKKAHPDAAAKFAEAEKVGKAAEEAALAQARAEVEA	TNFR1	n
TNFR1_mb1_pd14	KTIKDFLLEELKVQAINDALVYYFEELGKKLPKYAAYLKERSKDFTAEMNKAHYLSVEDAKAYADAEIEHIKEVLSEYPDLVKEALAKYKKYLEEKLKEAEEKVEK	TNFR1	n
TNFR1_mb1_pd15	MTEEQIKLEAFAINTIYDAVLNALDQLAKAFPEKKEQLLQIKEDVLANMAKVNTWTLELVKDLAEVVREDVLYIFENDPAKQKAADAIYQAELAKAEAAIAAAKAA	TNFR1	n
TNFR1_mb1_pd16	KNLLDYIADDLKAEAIVEGFGYALALFGEKRPDVKEYLLQLAEDFRTEYKATSFMTAEQVKAYVDKEWADLLKLFPDHKEEVEAAKAEAEEYYKKKAEERVKALKE	TNFR1	n
TNFR1_mb1_pd17	KTLAEYIKEDRLREALLEAARVFADTLSALVPEKAEWIRQRVEDFITQARLAKNISLEDLLKAWRIELADIRELLAEHAPLVDEAAAVGEAVFAEASAAIEAEAAA	TNFR1	n
TNFR1_mb1_pd18	KNLHEYLAEEYAVKLLLEVFGEVAKAAAEARPGAAGYFLGRAKDLKAEVSAAQYASAEDVKKLVDYEVEGFFELLAGDPEAVKKVRALYEKLLKEAEEKVKKFLEA	TNFR1	n
TNFR1_mb1_pd19	KTIKDFLLDDLLAQATADAYAAYLADLAAAIPEKAGYFNDLATDFKKEVSSAKNLTAADVQAAVDVERAWVAEKLTEHQAEVAAAQAAYQARLAAATAEVKAKVDN	TNFR1	n
TNFR1_mb1_pd20	KTPEDYLKDDIKRQGVLKQFLARLDIYAKAFPEKAQYFKDLAKEFETNVKVAKGLSAADLAAYAAAQLKAIDEILAAEPEKLAAVKKESAEIDAKIKAETDKAVAA	TNFR1	n
TNFR1_mb1_pd21	KNIKDYLLEELKRKAVVDAYGYWLAQLAAAHPEIAQYFTDLYNDLWTNVSYAQYLDPEEVRKVVDTERAWISSLLSSKAADLAAAEAAAEKHLAALLAEAEAKVAA	TNFR1	n
TNFR1_mb1_pd22	KTLEEILAEDRLQRATVKLAVDSFNTLAKDIPEIKDYFQSLADALAANAKVSSNVDPASIRKVADANFDYISTLNPKYAPIINAQRDKYLAELEKVKAEVDKIIAE	TNFR1	n
TNFR1_mb1_pd23	MTIEEWKALDEARQSMLNEAVNAMNYLAENNPELAEYFNQLAQDIYNNASSAKYLDPESIYEVTMANLKYIAELRPEIKPYVDKAIARLDKHREEQEKKVKEVIEK	TNFR1	n
TNFR1_mb1_pd24	KTIEEYLAEEELRKFAVELFVETLKKIAEKYPEKKEYFDQIAQDVKTEMAKAKNLPFEDALSFLENELEWILDTLGVPEEEKTKYLNDFKSKLDKKKKEIEEKLKK	TNFR1	n
TNFR1_mb1_pd25	SSIAEYLREERLRQAVIDAFAEALRRLAELYPERAQYFLDLATEIRREVSTSDYKPLESVRELIEAELAYLLEVFAADPEAVAAVRAAYEAALAARLAAVEAEYAA	TNFR1	n
TNFR1_mb1_pd26	ADVKKALKEEVERENEAYRLATVLDLAAEARPESAGHFEDMKAAFLTNVKAAKFIDPKDLKKVVDKEIAYIDSLLADRPEEVAAIRAAAEKAAAEYKKKKLEEVEK	TNFR1	n
TNFR1_mb1_pd27	LTPEQALAIAKAEEEAMKGAIKYAKEWAEKYPQVKSYLLDLAKELELAGKTGALIPIEDLEKSVLTNLEALAEHVGLPAEVKEELIQAAKDMFEKVKKDLEKALKA	TNFR1	n
TNFR1_mb1_pd28	MTPEEAEALGRADRAADEIFREAAERVAEIVPERAELVRDDFATIAAQRRLGGGISYDDVYDVAEKNLAYLAEVDPALAEAYARAREVLREARARVAAERARIAAE	TNFR1	n
TNFR1_mb1_pd29	GPVVEALKEEAANRALMEGFVATLAAAGAAKPELAEYFADTAAEARTEISRAGLIPVEDVRAYLQSELDYVVELYPELAPIFAAGKERAEALAREAAEAVALAAAA	TNFR1	n
TNFR1_mb1_pd30	KSLKVYLVESKANQDIRDKIKAFAEELAAAGNPMAQYLRDLAQQIDDALASGGLIPVEDLVKVVLDELDWMVEIDPSVAPVMDKARAEITAIYEKYKKEVEKIKKE	TNFR1	n
TNFR1_mb1_pd31	ISPEELVELEKFIREEHIKVHEAFAKGMLKLGASEEYAKQYLADAKEASKYLYNVDPVEQAEIMAKQLKEVAKANPEFKEVYEEAVKLVEEMKKKVLEKLKEAKEK	TNFR1	n
TNFR1_mb1_pd32	SILEKLLKIDKKEKEALKKALKKLEEIGKKYPEIAAYIKQLLKDIEDQRKAAKNVPYVEFLKVLKVDLEWLGELRPEYAPYFLELAKEIEKEIKEIEKLKKELEKE	TNFR1	n
TNFR1_mb2_pd1	DLEEEIKELVKKLEEIKKEILEEVKEKFRKKGKEYEEEFLRDLEESKKEILESYKKTYSEDEAEYVTNRVLLKYVLSYASKESQKKYNETLEKLEKAVVAYVKALKE	TNFR1	y
TNFR1_mb2_pd2	DLLAKVKEAIERLEKALEAVRAAVVARYKAKSPALEAQFLREQQEMYQEVYEDALPTVSEEDAKRLATDYLNRVILSEATPEEQAEVAALEEEALKLVVEYKKALEE	TNFR1	y
TNFR1_mb2_pd3	LDYEAIKEKVKEVEEEKKKLEDEGLAKLKAENPKLAEQLLKDLEAAKKEIAESYLPILSKEEAEKKANYITRLYLFKYLGEEYYKKFIELEKELEEHIIKELEKAKK	TNFR1	y
TNFR1_mb2_pd4	DAKEEAEKAVKELEKLKEEVIKKALAKAAEIGPGYQADLAEELEATYKSAYEQALPLVSEESAKGYAYRVRVKAAAMFVGPEAVEELEKLEEKAAKKIAAYVKAQAA	TNFR1	y
TNFR1_mb2_pd5	TPEEEAKEKIAELEKEREALIQGILDDKKAADPSRFPEYLRDIKESLAEAKKNYAETIPEEFAPGYALEYTRRAIALDAGEEALKKYEALLEKEEELAVEYLKKLKE	TNFR1	y
TNFR1_mb2_pd6	SLEEEVKKKIKELEEFEKKVVEEAKKEAAKISPEYEKDFVDEAKLTYEETTKDALPFVDEETAKGIGYRVQKKRAALYLGKEEEEKLEKLEEEAAKLIAEAVRKKLE	TNFR1	y
TNFR1_mb2_pd7	EEIKEAEKKFEEKLKEREELIKKAKEELSKLPPGLRADIMEEIEQAYKDAYEQALPLVDEESAKGYAKLVQDRYILMAVGPELEKKYNELLDEAAKYIAEKVKLEKE	TNFR1	y
TNFR1_mb2_pd8	SIEKETEEKIKEYEKKREEVLKKELEKLKKEDPAQYVDILKEVEDTYKQVKEDYLPLISEEEAELYAKGIARKVLVSYLSPEAQKKVKELEEKMEEAVEEYVKALKE	TNFR1	y
TNFR1_mb2_pd9	SLEEEALEKAKEYEELVKEVKEKTIARRKAENPVLAAQDLKDHEQAYKEAYEYYKKLYGEETAEALASRYYNQSILSYAKPEDQKKVKEAEEKAIKLIAAYKKSLEE	TNFR1	y
TNFR1_mb2_pd10	GLKEELEKAAKEYEELVKELEAKVLEKFAALPPTQAQSARQSYESAKAGVFETFKEITDESTAEFTANRVRVRLVAYYAGPEAKEKLKKAEEKLVKIAAKYKKALKE	TNFR1	y
TNFR1_mb2_pd11	SLKEEVEKAAKEYEDLLKDVVKAKLDKLEKESPERAKQYKADAEAAKAEITKEYSKIVSEEEAERLANYIIAREAALELGEEALKELEAAEEKLVAAIAAYKKALAA	TNFR1	y
TNFR1_mb2_pd12	NLEEEVKKAAEELDKELKKAYKVVLDEAKKKGETEYLNIKEDIEAQKTGAYESTKKIASESEAEYVSNRVLRLVIKELAPEEMKKKLDELEEKFYKTAKKYLEAKKL	TNFR1	y
TNFR1_mb2_pd13	DLKEEVKKLAEELEGYVKEMEKEAIAKAAKLSPERAKDLKAEIEQTYKDTYESTLPIATESEARMTANRVRAKTIALIVGEEALKKLEELEEKLIKAVVKYVEAEKA	TNFR1	y
TNFR1_mb2_pd14	SAEEKMKKVGKEYEEKAEKLLEEGWKKKEKENPLLAKNAKKELEEGYEEAYADYKAEYGEETAKSLATDVTRRAAAMYLGKEVEEELRELEEKAAKKIAEIIKEAKA	TNFR1	y
TNFR1_mb2_pd15	NAEEKIKEIGKEVDEKQQAIADAALAQQKAKGPTVYTNTLDDITTTYNDTKKLYLPLVTEEEAEGLAVLLARRTAAAAIGKELADEILEIEEEGAKKIAEVIKEAKE	TNFR1	n
TNFR1_mb2_pd16	SLKEEVEKLAKEYDELKKQVVQDRLDALAKKNPALAEDEKRDIEARKKEITESYSKIISKEEAERRANYLVALEAALELGQEALDKLKAAEKKLEEAILKYLEEEKK	TNFR1	n
TNFR1_mb2_pd17	SMEEEIKKLAKELEEYNKKVIESAKEKAKSIGPTYYTNTTADLEDQYKAQIELAKKYVSEEDAKSYGYRVRVQTAALILGPEAEKELIEKEEEVAKKIAELVKKALE	TNFR1	n
TNFR1_mb2_pd18	DPLKEIEEIAKEYEEKVDEIVNKAIEELSKLPEGLFTELMEEAAAAYESQKAAAIAAGAPGTAEGLGKYVERRYIANAVDPALAEELDKVEDEAAEKIAKKIKELLK	TNFR1	n
TNFR1_mb2_pd19	DLEAKLEAKLAEREKLEAEVKAAALAKKAKIGPEHAKEFAKDLEQTKKDAEKLALPFVDEESAKGYAHDVVVRTAALEVGPEYLERLDKLEDEAAKLIAALAKAKEE	TNFR1	n
TNFR1_mb2_pd20	SPLEKMEEVGKEAEAKQKAIADEALAAAKAEGPAKYANLEQDLKDAYKGGIEIAKKISSPETAKAVGFRVQVRAAALALGPEAEKKVEQIEEDAYKKIAEYLKILKE	TNFR1	n
TNFR1_mb2_pd21	SLLARVKEAAARLEALKERARALLVAEQLKIGPAIAQDFLADFQAQVEAQYEQALELVDEESAKSVAARVAYRLLLALSPPEVAAELRAAEEELIALIVAYKKALKE	TNFR1	n
TNFR1_mb2_pd22	DPEEKVLEAAKELEKLFEKIEKEVLEEAKKKGPAVYQRVKQDIEDTKKNSIEAYKPVANEDQAEFTAARVYRKTVLLLAPEKYKKEYEKKEKELLELIVEYLKLLKA	TNFR1	n
TNFR1_mb2_pd23	KKAEELTKEIEELQAKRDAMLEEARARILALPPHLAAQILEDIEAQYKAQEKDASKYVSPETAKGIGAYVREKAIALAVGPEEEKKYEELVDKMAELIAERVKALKE	TNFR1	n
TNFR1_mb2_pd24	NKKEKAKELLKKRKEILEKAYKAELEKLAKKSPQLAADFDQDVKAQAEAAYKLSLPYVDEETAKSVGARVYDRTLYSLLSPEEKKKVDELYEKAIEYISSYIKEKRA	TNFR1	n
TNFR1_mb2_pd25	KLREEAKEIAKELEKTLKERSKEALEKLKKEDPVRFPDIEKEIEDTYKDTTELYKPYVSEETAKGYGYLVQTKTVMNYVGPEEAEKVLELEDEAAKKIAELIKKEKE	TNFR1	n
TNFR1_mb2_pd26	SPEKEIEEAVKELEKFKAALLKAALDSAAKKSPQLAADNRQEIEDAYKAAKELYKPYVSEEEAEKLAVGVALKTAAAILGPEAVKELNAKEEAVGKLIAEQVKKIKE	TNFR1	n
TNFR1_mb2_pd27	NKVEELKKKVEELIKKREELIKKSLEEIEKLSPTERTNRLDDIDNVPEESRKILSPIATEDQVEFTTNRIRAQTIMALVGEEALEEYLKLEEEAAKAIAEYVKLKKE	TNFR1	n
TNFR1_mb2_pd28	SLEEELKKVGEDLEKEKEALVAEAKAALAARDPVRAPQDLADIEEAEKEAYAEYAKEYSEETAKSLARDYRDRAILMLGSPEFLKKYEELKEEAAKKIAELTKQIKA	TNFR1	n
TNFR1_mb2_pd29	SIEKKIEELAKATEAELEAAAAAALAALAAQSPTLQQNALEDAAAAAEAQKKDYKEAGEEHSAEGAGKRVRLLTLLNAQGPEAQAAALALEEKTAKEIAALLAEAKA	TNFR1	n
TNFR1_mb2_pd30	VTLEEIEAAGKELEETEKAMIEDAAKNEAERLGLPFETVLKEFEEYKKEAEKYYSKYFSPETAKELATRYQRKRALMLASPESRAKVEAAEKKLIELAVQYQKQLRG	TNFR1	n
TNFR1_mb2_pd31	SLEEEEEELKKELKERQKKLYEEALAAIKAKSPQLYQNALDDLATLEAEFAAEAAASADPELVKSQMARVKLRMLASYAGEEMLEKLKKMEEEQEKKIVEFLKKAKE	TNFR1	n
TNFR1_mb2_pd32	EKEKIEKETKEKISKLEKAVKEAAKAEVAKLSPVEKTWAEDDTKQTYEDAKKLATEISTPETGEYVAARVEIQTLALYAGPEMMKKVEEAEKKQIEIVKEYKKKLKE	TNFR1	n
TNFR1_mb3_pd1	EETIKKAAKEMIEEQKKDAEKIYEAYKKAGTLKYAPEDVKDYAEANGNNELLQIRLLTVKILVAKDFPEKAEEAKEYEKKLKELEEKLL	TNFR1	y
TNFR1_mb3_pd2	LETVLKAYEEEVEEGRKDGRRIAEAAREAGDIESLLEYAKEVIEQTGGSIRGKAAALVLVEEHDKVTGEAKEEVEKLRKEIEEEKEKLK	TNFR1	y
TNFR1_mb3_pd3	TETVLKAYLEIIEEAKKDAEKAIARLKEQGRLDELPLQLKDVKKMLGDNIRYKAYALKIYEEMAKLDPSYQPEVEKLKAEIDKEIEDLK	TNFR1	y
TNFR1_mb3_pd4	SEVIKKAVEEEIEVGRAEGRRLADALIAAGHVARLPEAGEEALAMLGNTIRGLALRAEMLRIAAELDPRYAPLAEAARAALEAKRAEIL	TNFR1	y
TNFR1_mb3_pd5	METVLKALEEMEAEARADAEKLIAAYQEAGTMASLVADVEDYVKAEGRTIYMLAMLRTALEAMAKIDPSYAPKLEAAEAELAAIREKLK	TNFR1	y
TNFR1_mb3_pd6	KEVVLKAFEEEVEKGREEGKKIFEANKKAGDIERTKTDIEEIKKQLGPTIRYLAAAYEMYKLLNEETGEYKEEYEKYKKKIEERKKELE	TNFR1	y
TNFR1_mb3_pd7	KEAVIKAAEEDLAKYAEDAKKIYEAYKEKGIAERAKEDIKEYVKEQGESVFMRSMLLVVYEKLSEEDPSYKPEYEKVKAKIEKEMEKIK	TNFR1	y
TNFR1_mb3_pd8	SETVIKAYKEMKEEAEKDARKIVNTDIEAGNIARIPLQAEDIIKNLGNNDKALFYLLEIYKLAAELDPRYKPEYEKYEKKVKEIEEKIE	TNFR1	n
TNFR1_mb3_pd9	METILKALEEMKKEMEKDAKKVYNALKEAGHLSRVPEAAKDAAKDLGNGISALYFKATLMKLAAEEDPSYAPEAEKLEKEIEEIEEKLK	TNFR1	n
TNFR1_mb3_pd10	KETVKKAFEEDVAAARADAARIIAALRAAGDESMLPQAAADVAAILGPSNRALAMRLELARAAAELDPSFAPEAEALAAELAARRAAIE	TNFR1	n
TNFR1_mb3_pd11	LETVLKAAEEDAAAGRAEGARLYEADKAAGTVARAPEDAREAAAQLGNSVRGLALLAEVYRLLAEEDPAYAAEAEAARAAMEAKIASIR	TNFR1	n
TNFR1_mb3_pd12	SEAVLKAIEELIEEGYEDGKKEYAALKAAGDLSRAPEDAEEAMKQLGPSIRGYAFAYGLYEEAAKDDPSYAPLAEEAKKKLEEKKKEAL	TNFR1	n
TNFR1_mb3_pd13	SEKVLKAAKEEAEAGRADGRRLYEADKAAGTLSTAPEHALEAQKDLGNSIAGLALAEEVFRLLAEEDPSYAPEAEKYQKELEEKLKEIE	TNFR1	n
TNFR1_mb3_pd14	KEKIINAIEEDYKRALESFTKLVQANLEAGTESRIPEDLEEAVEQLGKSAGAYRAAADTYKKLGEIDPKYNELAKEYEEKAKKELEKAL	TNFR1	n
TNFR1_mb3_pd15	SEKLVKAYLEERERGREDGRKIAAAYEAAGTLSSLLADVEDYVKKSKETLLLKAVRLEVLRLLAERSPEYAPEAERLEKEFEEELEKLK	TNFR1	n
TNFR1_mb3_pd16	GEKLLKAYLEDMEKGRKDAEKSWEAAKAAGTLEQDYESAKEVVAAATPSVLKQAYLLTMTEKMAEVDPRYKPEYEEMKKKEEELKEKLK	TNFR1	n
TNFR1_mb3_pd17	SEKLLKAYEEDVEIGLKDAEKMIAAIASLPNKLAALERDKESLKKEPPSTIVKAALLKITEELAKLNPAYAPEAAALKAEFEKEREKLK	TNFR1	n
TNFR1_mb3_pd18	SEKLVKAFEEDKKIGEKDAEKMLKALEEAGIEEMLPQQLEDVKKTAPDRLIGKYTALYLLEELAKRDPSYKPEVEKEKKKFEEELEKLK	TNFR1	n
TNFR1_mb3_pd19	KETILKAYEEMLKEAEEDAEKIIKALEEAGDLALLPQQIEDITKELGENIKNYAMRLVLYKRMEEIDPSYAPEVKELEKKIEEEKKKIE	TNFR1	n
TNFR1_mb3_pd20	VETVLKALEEMEKKAKEDAQREIDAYEKAGTLEYLYDDVKEYVDKEGWTDYTLARLRTAAEALAKKDPRYKPDLEKLEKELKAIREKWK	TNFR1	n
TNFR1_mb3_pd21	VETMVKYAEELIEEGRKEGQKIIDRLEEDGRPELVLEQAEEAAKQIGNGIRGLALLLTALEVAAERDPSYAPEAKAAEAKIEAELEKIK	TNFR1	n
TNFR1_mb3_pd22	NEKVVQAAIDDFNVGYEDGKKIAETRIKEGNLEAAAEDAEEVLKMYPNSIFSLGAAYGIYDELAKADPRYAPIAEKYKKKIEEYIESIK	TNFR1	n
TNFR1_mb3_pd23	VEKVLKAYEEIVEEGKKDGEKEYKAIKEAGYLSTVKEYAEEGLKELGGNIRGLAYAYALLKEASKEFPEYKPLAEELKKKIEKEKEKLK	TNFR1	n
TNFR1_mb3_pd24	KEKVLKAFEEEVEKGKKDAEKMIKAETEAGTLSTLPEQAEEALKQYGNTARGLALAATMYEVAAEKNPEAKPKAEAYKEKLEKERAKIE	TNFR1	n
TNFR1_mb3_pd25	KKAVVESAKEIIEQGREDGRKIAQADIEAGTTSRIADSIEDVKKNLGDNLRSRAIRAALLEEAAKVDPKYAAAAEAEKKKVEEELKKLE	TNFR1	n
TNFR1_mb3_pd26	SETLVKAFEEIKKEVEKDVEKEVKLAEKTGNKADLIQSLESLVAQRPPGIAKLVAEYNYYKKITELDGSKKEELEKLKEKIEKELEKLK	TNFR1	n
TNFR1_mb3_pd27	GEALYKYYLEVSEIAKKDAEKSWKAVEETGNPADLFRDLESAKTSLPNTLIAQEYLRFLTKKAAELDPKYQPEADKLEKERQEILEKLK	TNFR1	n
TNFR1_mb3_pd28	GEKVYKAMLEMEEEVKADAQKIIKAAEEAGLPETVPEQLLEAAEIFGDTLKGKIYRAEALKYLAEKDPSYKPEYEALKAEIEAEKEKFK	TNFR1	n
TNFR1_mb3_pd29	SEAMLKAWEEDYEAGRADGLAAWARMKELGDTSRWEQEIEEVFKQLGPSVRAYAYALAVWELRAEEDPSVKPKAEAYQAKIEALREKLK	TNFR1	n
TNFR1_mb3_pd30	TEAAQKGITSYYDELLEDVLAYVEKSKADGTLERDAEAAREVAKTQTDPVVKTKYEKLAEALELAAKGKLEEFVKAVEEERDKLVEKAK	TNFR1	n
TNFR1_mb3_pd31	KETVVKAKEEDLETFVEDVKKSLALTKNREEMLREAKSMAANYEAAGKLDEAKIMKKVAAEIEANPELTKEEVMKLVEELAKEEVEKIK	TNFR1	n
TNFR1_mb3_pd32	SEKIKKAVEEIVAEGREEGRAVGEELAAEGRVEQLRQDAREVLEILGPTLYALAYAAALLAIAAEMDPAYQPERDAAEAALAEEVAKAL	TNFR1	n
TNFR2_mb1	LNPEQVAKIGAAIDAGRKYLDAKIEEAKKTLTLRTAQALLVIRSQYERAVDTLFTDPSAAEKELAATLATIDRLLKEHPELAAEIKAFIRSTMAEIRALLAASLAA	TNFR2	y
TNFR2_mb2	DELAAALAAAKAAIEAAEAALYAIAKAYMAQLAKEDPRAAAAVDAYVKALAAELAKKQSPSAVATAYDEALARYAIARGNAAAAAAEAALAALEDAANRQLAALEAA	TNFR2	y
TNFR2_mb3	SAEAEVEALKQQYADFVKEATEKAKKELESKPPRERRYILEYIEQLVAANREKLAPTVSEAELAERSERARYDLLISYSSPEFKKEVEKKEAELLSQIRAAIARALE	TNFR2	y
TNFR2_mb4	LTPEQQAAIKEAYDAALAKVDEILEKYKDLPNRHREAMYVLTENTKILLEDLLQEPLESLLAKLDALAERIAKKLPELKPLIDEVLKELKDIITSFHEQLEAIRAA	TNFR2	y
TNFR2_mb5	SPLEQLAALQQRLDDALAATVQAVLDRMKAENPELYEQTTTDTLAEAVEYAAELAKTVPAEVAAKRAAAAVTDYWFALAPAADRAAYAALERQLVEEGRRVIAAAFA	TNFR2	y
TNFR2_mb6	DPLAALAAVAQRHAAAVAAFVAAAVAALSAQDPERTAAFLADLEREAARYQAELAKTVSPEEAAKRAQGVIQRTVLGLAPPELQAEYAATEAALVAEGRRLIAAIEA	TNFR2	y
TNFR2_mb7	AAEAAYQAALADYRALLRRHGALGRALIATLPERERSTVLAYIEELAAQLKAKHLAEGRTAAVEFVEPELVYRAARNYLSPEQLAALAAEEAAAAARVRAAARALAE	TNFR2	y
TNFR2_mb8	LTLEQAERLAAVTQQLIAEGQAFMAKLIEQSKALGSRMEAAMQAAATDALLALEDGSEELLKKVIEKIDRIAKKLPEGKEIFEELKKKLEELFARLQAERARILAE	TNFR2	y
TNFR2_mb9	MTPEQWEAIAKYAKEVIDKVLDYGKELAKKVPRYGPVVYSTALAFADAVARAVTESAEEVIKEIEEKAEKAKKRLSSNPEAQKAIEEIAEKAKEAVKEVAEKKKEV	TNFR2	y
TNFR2_mb10	SVEAEVLAEAAALDAEAAALFEEAYARLNAQDPRAAQAFLDYFEKLKKLLTEKNKSRTSPAAVEADLRGQMARQLYTYLDGSGPELAAAVGAREDALTQRLRAHYAA	TNFR2	y
TNFR2_mb11	SALAQRKALLTRRLAAIAKVREELLKEAESFGPNKERVINIINVMITTVENHINEPLETIIAKVEEIGKRIIEKIPELKEFVEKAIARIKAALKAVEAEFAAEQAA	TNFR2	y
TNFR2_mb12	LEARLAEAKRELAEELARTVALVRTIQATLPASRRAEALRQAALMSGDRASHALLLRLAAEPAADVDEVAAEQLAAEVARLEAVLAALA	TNFR2	y
TNFR2_mb13	SQALLEQYNKILEEEFKKGKELAEKILSLPSQEHKIQAAKSYLETYPVSPQIAYALLLVAKADPSIPEEIVKAAEKKLEEIEQDKKRLA	TNFR2	y
TNFR2_mb14	VDLPLLVERMTAIDARIQAKADEWKAKASTADRASSAGYLTIANLFQGLLLTTAEGLVEQAERVRDKFLEKAKADPANKELYTEAADFAAAIAEEARAARAEAEAA	TNFR2	n
TNFR2_mb15	AAEAALDALLAAAKARIEAALREAVELFKTRPAEVRARYNEYIDAITEQLLAKRAATLTPEELEALRRRTRLELTLRAMPAEVRAAYDALVAELQREIRAAALALVA	TNFR2	n
TNFR2_mb16	SLDAQEAALLEAYKARAAALVEAGYARRLAEDPAKTAALAALIKAIQEKRIAELEAQGRLEEAEARKEAAKLYPYESLLSPEEKEELRRLEEETGRRLRELAAQREA	TNFR2	n
TNFR2_mb17	DALAAAVAAAKAALRAAAAALGEAVDAAYKKLTPEQQAQWDLVAQAIDTQAQQNLSKTPPEDLALSAAYTRARTLSRLYAPELQPLVDAYDQLVDDANRRLRAVAAA	TNFR2	n
TNFR2_mb18	VDARVASYTSSIAEDAKAAKKTVDKIKAHPRAELGLKLALEQAKAGKADDITIWALEDAAAGSDAFDAKVAALAEAGAALLRESIARSE	TNFR2	n
TNFR2_mb19	RLATIDRQAASLSASVDEYGAKARAYVAAGDYAKAMSVMAGLHLELGDAAGAAEAMADAPVAQATGVDKTDAYLARARATLAADIAAAR	TNFR2	n
TNFR2_mb20	SERARALLAEEVAAGRADGRRIAAKAIEQGNLAMMPQIVAEVLAQLGEGVYGYATAAAMYEEMSKENPAFKALADEYRAKMEALIAAAL	TNFR2	n
TNFR2_mb21	EAEIQARLETVRSSTTTELDSLLATVAKIKTDRGKKAYIEYVGQLWKSSPLYPAIVAALEAALTSLDAARALAAQIVEAQVAQARAALS	TNFR2	n
TNFR2_mb22	SEELRRLLEADLERGRADGERIGKALIAQGKLEQAPSVVETYLKELGDSLEALALAYAIYTVVAAEDPRYAPLAEEYRARLAEKLAELE	TNFR2	n
TNFR2_mb23	LTPEQIEALARALGAIYAEAEAAGAELAAASPYAGQTLRGLLLSGTDAALAAALGSDAESVARWEANAERLRKKVPEAAPVIDRAREALARLGARIAAAVRAALAG	TNFR2	n
TNFR2_mb24	LSLEAKKAVLEKTEAALKAIFTAAAAAVKGYGPEGPYVSSFFNLQASNVSDVVGGDLEEAAANIVKVFERLAKKVAHNPGAAATAKDAATQVKAVFDAAKKELKAA	TNFR2	n
TNFR2_mb25	TESLIEQLRSSLAEEKAAFVADAQKAQEAGGLQQLADYLTAYAKTRANPEWRAFLEGIADALRNNPENAAADIAAIYDKRLAEETAKLK	TNFR2	n
TNFR2_mb26	SELERKIAAFKAVDEAAKTLLAALTAIAKTVPEKQEQLTAFAQVMQQDVLNLSNAPPEVRRPRIVARATKAATKLISDPAVQAQVIAAVTAALDAEAAKRAAILAE	TNFR2	n
TNFR2_mb27	PLPPAARALIEAHNARVRARAEALIARAEAGTPELRAAFAAMRAYADRLAEQNAPRIANPEYADTALLEDLALDAARLLGDPAAAELRELEDETNRQLAALVAAEAA	TNFR2	n
TNFR2_mb28	AEADALLQQAIDRLTAVEEDRIAAAEEAEKKLPPELQAKLPYVEEYFKELAEKLAPRTPPSARPRNYELFRTRYLSRYLPEEVHARAAAARREAEKLVAAAKKAIEA	TNFR2	n
TNFR2_mb29	LQARLEEAVAAIERDAEAEIAAYERLRAAGLSDEEIKLILQYQLDITKLNGTEKAAEVVQKMYENVEKAPEIIKEQAAEDKAKAREIFA	TNFR2	n
TNFR2_mb30	SAQEIILAAGIAAGKALDAIAAEMKAAAEAATSKSPIAQAALLSMASFLANSSLAEPEVVKEHADKLLERHKKLVKDDKETIEKIKKAAEAAIAEVEKYAAVKAAA	TNFR2	n
TNFR2_mb31	SRVEALAARAEAAKAAYAAFERAATRALLEAARPKHAAYLPYYEAYAEALVAANSSRISPEAAAAAKDEVLARLLAREQWPAAEAAFRARADEVTALFRELAAAEEA	TNFR2	n
TNFR2_mb32	TKPPRETIEREVAEMDAEIEAQAKAIAGSREPEMAEELLAALIARAQSPEAAELLRLAYEAVRTAGTPEAEEYLRRREELKRRIIERLE	TNFR2	n
TNFR2_mb33	LAEFRAIAEDALRRDEEYIEREVERLKKYKDNPAKREAVAQSLVNGMPQELRPLAEEAGKRLLAGDESAAEELKAAYRALVEAKVAAHA	TNFR2	n
TNFR2_mb34	VSAVVAAGLAILDRLRETTEAMWAEAAASADPAKVLYRAVSYVLANGPASNAPLYTAALKAAIAGDFDAARALVDQAFANERTLIEGLA	TNFR2	n
TNFR2_mb35	ALLEEAKVRVETAEELLKKFKEKAKEAEKTDWRLGLAYETAGESSSRLIEDSVGTPLEELRARGRAFFERLAKRHPETAAVAKEALALFEEALAELEKRLAAVRAA	TNFR2	n
TNFR2_mb36	TERIRRSADDLIANLRAHLREVVARLKARGKTEYIMQRLTSAALADVPQELAPEVEALGKELADDPDAFIERVEALLRERTDEVVEAYR	TNFR2	n
TNFR2_mb37	AQARFERLSAEIRREVAAGVAVIEVIRATLPLSLQPEALRQAALMSGNRAVHRLFLELAADPTADADAVAAREVAAEEAELRAVLEALE	TNFR2	n
TNFR2_mb38	AEALIESARASLQETLAATLAVIDKILKVPDEAHRKQGLEEAVRLAKESKADTVTVVVYEAALKDPSAARAAGEALIAADVAQGRAVLA	TNFR2	n
TNFR2_mb39	SSALLARAEAELARDEAEADAEAARLRKKPNVQRAVDYYRRLAEQARARGADRSAVLRLERRAALLEGNEAEAAALRAEARALVLARVR	TNFR2	n
TNFR2_mb40	DAVATALAAAKARLEALLERLYAAARAWLAALEKENPRAAQAVLDYAEAIAAQLAKTVSPASYARAPEELLARYAVAAGNPEAAALEAEISAAADAANRELAAIVRE	TNFR2	n
TNFR2_mb41	LTREQLEALAKKLSEIDKEYTARFDELEAKAAAIDSRTAETVRGIRIDALTNADAPLEEIEAYLKRVLEAAKKAGITEMPIIEEAAKAALEYHKKVEAARKEAAEA	TNFR2	n
TNFR2_mb42	LTLEQKKYYLTEAEKVAEKYAKQAEAKAKADGLPAEVAKGLAESVRLTVLSMAEGDPEEVLKKAIARYEKAAKENPRAAETMKFMSELVKQAAEEIKKLRKEAEAL	TNFR2	n
TNFR2_mb43	LTPEQLERLVAAQREDLATLNAAGAAAAAAAAASGEFLVQVVNAIYTDALINFDAPVAEIKARLDKRLAAVQAINPALAPQVKAVADTVLALYTAAAERKAAILAE	TNFR2	n
TNFR2_mb44	SLYEEQLAALQALRERLEARLAELEAKLSPEQRRALALHREQLQAIVDATDARLAGSPNFALHRASRQVDLLLQLLSLADKEAAAEAQKELDAFEAALRARLLARAA	TNFR2	n
TNFR2_mb45	DAAVQALADTAKAVAAEAKALADRALAKYAPHPETLALVLARADATRASAEALVSRDPLLAPVRDELVAAATALTLAEGDVANHEEVLALENRLQAAVRALYAAANA	TNFR2	n
TNFR2_mb46	AAEALRAARIATQAEILAEIRAARAARQKELKDAPLVVKEAADVMYDNIEINLDEPREELLARIDRIAAKLIAQLPELKPIVDKVAADARALVEAADARLAAVEAA	TNFR2	n
TNFR2_mb47	LSPELLAQLRALDAAARAEIAALVAEIKAKMPESYSGLAEQLERALNLALDFAFDGDAAGQARQLAIIEKTLKRMGFPDAEVAATIARLRALLAAFQAARAALRAA	TNFR2	n
TNFR2_mb48	SAYEAVLAAEKAKVKAELKAVAEKGKERIKAWGAERPGAEEHMTEFVEKVFELNFKKVPESQKEKDKEAMYNDAIARTAPQSEQDKLGEVEDAANRRIRAAAAAEEA	TNFR2	n
41bb_mb1	KATLEDLIALYEKGAAILEQIKPLVEKDMGLSNRTVATAIEEIKEAIKRVKKSGRIVYPIGLSIADNILALAQYYGNEKVAALAKELQKVGDAAAAAVAEMVAAEEA	41BB	y
41bb_mb2	STEKEITKLLNLSAFYYQLAHWVSTAIEWLKLGLSKEDVKESVTKAVNTYIEEAKPVASPELLKEFEEAGKKVIEAMDKPLEELEKLKEEFLKKAEEYEKKAEELKK	41BB	y
41bb_mb3	SPEELARKKRREQIEQLRKLGEELKKKLIELGLPESLAESIALNMLHAATNILLLGDVALAQEMIDEMKKTLKTILTAAGVPQEVIDKAIELIDEAFEKALEIVAK	41BB	y
41bb_mb4	AEEAAREAKLKALKAALAAAGATLAAKMAAAGLSATSAANLNTTLYGIIVGAFVAGDLEALRKETAELIAEVTAILTAQGVPQEDIDAINATIQAAAETAAAIMKA	41BB	y
41bb_mb5	SEKEKEIEELIKKMEEILEEIEAKLKEAAAKANELQKEQAAKSLERIEELRKNGPKLGASKESILVSMAVEAAAALTWIDPSLKPEMDAKVDEVAELYKKVVELKEE	41BB	y
41bb_mb6	AEEEREYKLKLMQSMVETALILLEEVGEAVKKGLNVEATVARANETLKLILESAKRAGIEKYATKLVDKTKAAIAKIIADPSLADEEIANFKAFAAALLKELAKELA	41BB	y
41bb_mb7	LTPEQISLLQKKVKEVVDKKLAEFAAWAAQDPVLGPELTRLATSVGQAVIGMMLEPREEIEKFLLTTTTAILDGAGIDPETKAKILAWVRDLIEEVEKVREEVKAK	41BB	y
41bb_mb8	MEEIVDQLFQGVAELAKQLVETEKLVAEGKVSPSSVTAVQADIEGLAQSAVLIFSDNPLMLEVGKRVAELALKVAEAAKEGKGEEALERYTEEAKALVRAALAKLAA	41BB	y
41bb_mb9	SELEELIKKELERFNKEIEELLAEIEANWPKFTPYQRASVDRALKRLEKEVAELKKLGASELSIATYRLSELLTIMSYLKPEKAAELDAKREEAWERYVRLEKLKEE	41BB	y
41bb_mb10	SAKEKRDKELEELIEQTFKDLKALQAKELAAGNTQAAEQIAKALKEMEEIVKNGKEYGASIESIAIAVLNRASAVFSVFDPEKAKELDKKIEEIAAEYRKEVEEEDK	41BB	y
41bb_mb11	MTPEQIQKLMKKANAIADDAAAKIRALGKEYPEYAETLNRLATSMKFNLVSSALEDPEEARKSLTALLTTWLDSAGLPQDLKDRLLAILNDAVDKIAAARKEVEAE	41BB	y
41bb_mb12	SEKEKLEKEIDELAADFETKFLALLTAAAARAGLGTANLALQARLFATNLRMTKYLDEESAEKVLKEAREGVETIAALFSPEDAKALLDLYDDYVEKVTELHKKLLE	41BB	y
41bb_mb13	LTPEQREALEKALRAATERMRAFVDAVRAKFAAKGPNAASIAHNVGVLLQTQLYGTDEEAEAFKEELLAIVTANAEATGLDVAEVKAALDEGLALGRELRAEIEAV	41BB	y
41bb_mb14	MTKEELIARMKEIATAMADRLIATTQALRPQMTPGLQAQADRAIAQLKADMPRILKAIDKGYVAFSLAVNTLLAIIERVDPALAAALAAEVEADRAEMLALQAQMEA	41BB	y
41bb_mb15	EELEKKKEELKKKVEELKDLVLSAAEANPNVSPNTVARLRKELDEASKILMEKAEEGSEYLPSVAKSLGDYAVAQMELIDPSLVPKVKELSEEIVELAKEIVKLKKE	41BB	y
41bb_mb16	EEKKKKLEELLKKIKEIRDELEKELKKLYETLSEQQKASVDRALARLKEDEAEAKKLGASEISITTYKVNELATILTWLQPEKKEEYDKKVDEVTELYLEAVKLKEE	41BB	y
41bb_mb17	KTPEEIEKGEKYYVKKAKEIYDKLVKELKELGLSETTAENVAFNVVSLVDANKDKSKEEIRKETYEKFLTLLTAAGYPPELAKKAAELAAKAAEEIYEARLEAKAL	41BB	y
41bb_mb18	DEIEKLKEELKKLVDELVASTTAALNAYGSSNNLSTSSLIADLNEAKKVLHQAIDDGSPNLLSIVQSFVDLVLAYASLTGSAVLAEMQKKGDELLKLAKELVEARKK	41BB	y
41bb_mb19	SPETVRLIARSLAERIRDDLELYKSYLLNGYTVSMSADLTEMAKTLRLYPEFKPLADLIDDILANENTLTPELVDTYIAKADAIIASLE	41BB	y
41bb_mb20	LTPEELAEKISKFQKELYNKIMALIDESGLDALPQSTKDNIAFNAANIAVETLLTGDESLFDTDFAELKKQALAVAAQLNITEKVTATLEKIEKLAKEAIEKFKKE	41BB	y
41bb_mb21	LTQEQRDKIRELMLKAEKELTDTATSIFSKDPRYVNVANGLATNMMIILNNAVLLGWEYAKKLWEEFKAEVLAAYADDPELLALLKEALEKLKEIVEKTYEEIKKL	41BB	y
41bb_mb22	LTPEQQAALDEALLEVSKELQAQFDALAAAHPEYAGTLRSLAFNAIALLYELRDASLATQKATITSELTALATLGGLPPALTQQVVDAALAAVDKLNAKRAAIKAA	41BB	y
41bb_mb23	AAAEALLRIQRELKALGEELKAKLLAQAKALGLDPAALKPNMDNITFNVISMVGLSDEEIEKNYKELKELIKKIFEGNPKAKAMMLEFLDTLYDKLKELRAKEAAE	41BB	y
41bb_mb24	SAEAQRELTSKIMRALYAEAPARAARLQAATGTITPATADNIVHNIMSLISDPSLTDEEIRATVLARVRAYLTGQGFSPAQVAAYVAAVGAIIDEMLAIKRKVKAE	41BB	y
41bb_mb25	YTPEEVKILREAREEALKKAEEIAKKAAKTAPELLPALLRNAEIILSSLTGYNSETFAEGVAELQKQVDAVQQQLAAYPEAAAALKEIFKLAVETYKAALEKIEAS	41BB	y
41bb_mb26	EKLKEEARKFAEEAYKWILEKLDELSEKVKNNPQAKAMVDKLKEEFEKLWEESKGKSVIAQLSTVEYLLNQLLTLAKILDPSFVPEIEKKLEEVTETIEKLVKAEEE	41BB	y
41bb_mb27	LKPSEIESKANEIISKTVEEAKAEAEKVLATVGGSPEGAESIAHNVGVALSNYYHLGEEAAEEIKKETIENIKSLVSSMPQETVDKLSEVFTKHVEEGVKKLKEIKK	41BB	y
41bb_mb28	AEAAAEEAKLKALKAMTAIAKKAIDAATAAGKNNTAIAIQYAYGLATELILSGRATPEEIRAEVLADVRALATEAGLSQEEIDEILAAVDAMLDAMFAAYEAAKAA	41BB	n
41bb_mb29	LSPEEKEAAEKALQKHKRKLLEKALEEFKKILPSDSTAESLAHNLSVAIDIALTGSREEAEKLINELSEILYTILVNSGYSEEEAKKIADKVKELMLKAVDEVLAF	41BB	n
41bb_mb30	LSPSELQELIRKAFNEVKEEAEKLVEEMKKLGFQAEGLKLNLLHIFNNAIYLGEEVANELAEELMAQLETIKSTLPNRKEEFDKMIKKVKELIEKIFKIAEEIKKK	41BB	n
41bb_mb31	MTSEQRKKITKLLKETYEKLKAEVEKILTAAGFNPGNADSIAHNVMSVTQYAIYNGEEEGTKLIEETLEEIRKLLLAIGASEETAQAVVDLARKAAEDTLEKVKKI	41BB	n
41bb_mb32	SPEEEEKEKRKKIEELTKEVKEKVDAIGKAYPNLAGTAAVLKGQIDHITTNVLLGKLEAAKELAESVIAQLKTLSKYLTPEEQKAVAEMQKLISDYLEKLEEIVNE	41BB	n
41bb_mb33	PTPEQLQKLMRAATEYAQSKRPEIVAILQAGGLSAAEATRLADSLAFNMVSIATTPDPAEAAAMLATIKAQLTYIGAKIGLTPADIAKIMGYFDDAAALGAEFFAA	41BB	n
41bb_mb34	LTPEELQALTKAVYTKAKEKMDKIEAFLISQGVSAATAKSIADSLLHNITSVALSGDEADKAALRAQINTLTDQLINNEGVDASIKDMMLDALDEVYALAQALRAA	41BB	n
41bb_mb35	LSKETRKKIRELIEKTAAEVRRLLTERLGVSASLADSVATNVRHLLNSVALDPSITMEEVKADVDALMATLKTILLAAGVPEDKANAVAAEIRDLVLKAAEEIRKL	41BB	n
41bb_mb36	SELEKLKEELLKLIDELIAKVLEALSKNPNVSPASLARIKAELEENKKFIEDAIESESPYLLSLVKSFVEYVLALSSYTSPEDQKEVTELANKLLELAEELSEMYKK	41BB	n
41bb_mb37	EEVEELLKKLLELLNKLTDKVIAAVLANPNISPNTATRIREEHKEAVERIKYYAEEKNPRLLDVVKSYVEYLVATMEVVDPSLVPEVKKLAEEAIKAAEELVKKLKE	41BB	n
41bb_mb38	EEAEKYKKKAIELAKKAAKLVIDGAKKHPNVSPSSLARITADFNQQLELLKEAAKSGLERVVTLAKSFADFAIAEAASLSEKLEKEVKKIGEEMIKAAEKAEKEAKE	41BB	n
41bb_mb39	EEVEKLKEEALKILEEAGEFLVAAAQANPNVSPATVAALKATFEENLKRIKEKLEEGSEQAVTLLESLREYFTAQMELIDPEAAKKLKEMLDKAIETAKEALKKKKE	41BB	n
41bb_mb40	SATEEKLKEIKEKLQAIRDELRALIDELKPTLSPEQQETMNNALARIDAEAAEGKALGGDEISILYAEVVDLSAVITTLAPEEKEKAEALLKEADKLYKEYVELKES	41BB	n
41bb_mb41	SEVEKLLEEIRKKMEEMIDLIVEEAKKKGFNSESLRKRLNSILDIALSSLERMVKEGTPTALSVVKSALEVFIAYAEQLSPELAEEIKKRSEEILKLVKELEEILKK	41BB	n
41bb_mb42	SEIEELARRAVEELARAAAALLAAQAADPRVTPATLAQTRADLDFILERLRELAKKQSLQFVSALRSAIDYLEALAATLPPEAQAALLALLARVRELTERLEKLLKA	41BB	n
41bb_mb43	SEIEKLVAKIEALLNEMADKIVAAILADPRINPNSATALKATVAAQIARIKQKVEEGSTSVLSLVTSAVDYLVAQASLLSPELAKEVAAIGEEMRALAQEIDKLLKE	41BB	n
41bb_mb44	DEAKKLVEEIKKLIKEAVDTISAAIKADPRIGENSVTALRATADQQIELIEQALEDKSTNIGSLAQSAADYLVAQAAQVGEETEKKVKEIMEKAVELGKKASELLKE	41BB	n
41bb_mb45	SEVEKELEKALKKLREATDLIVAAIKANPNVSPNTATEIKKTTEEHEKRLKEKLKDKSLNIYSLAKSAADWLLSWTANLPEEVQKQVKKLTEEMIEHAKKAQELIKK	41BB	n
41bb_mb46	SPLEEQTKKLLETLKKIADLVAAAAAANPNVSPNTVTDIKATAKEIAEILEYKAKEGSEQLVSVAKSAAEYFLAQMELVDPSLVPEVEKLAKELIEAAKKIVELKKK	41BB	n
41bb_mb47	EELEKLKKEALKTLDEIRDLILSAANANSSVSPNTIARLKADLDEQRKLFKEALEDKSPNLVSLAQSIRDYAVATMEQIDPSKVPEVKALADKLVEIAKKIVELWKK	41BB	n
41bb_mb48	AEVEANKAKALALVQEIVDAIVAAVRASGTISPATADDIRKDFEEFKEYFTYYFNKKSPLALTVLKSFLERLEALAAQVDPALAATVKEKGAEAEAAVKAGLEAAKK	41BB	n
OX40_mb1	DPEVEAELARYAEEALKVAESFAEYLRLVKEEDPSLLLEVARYVLEGMVLASAALPLETIEAVFTRLEELVAAIDPAAVPLVREARERALALNREREARLRALAAA	OX40	y
OX40_mb2	SEVARLRLRNALIAEARAELAAEAAEIAARAPEEADFYRGLGESLAGFVYRAVVGDFEETAALLRAYVAELAAELARRGVAAEELLALAERAEALAREIRERIAAA	OX40	y
OX40_mb3	SAEVEAELARQRELAAQQVDTFADYVRAVLAADPSEAEAVAREMLEGMVEAFVALPEEVIEEAYDALAERVAALDPALVPLVEEARRRTLAANREREARLAALRAA	OX40	n
OX40_mb4	SAALEAAERAELRAFMAQVLAEIKRLLEEGNHEGALYVARQTREAIPSSLEALRALVEMLEEAVKLDPRFEPLLEEARAELAAREAALA	OX40	n
OX40_mb5	DPAELAAILADYRAHAASLVTGLKAQYPENPAEAARYIVEYLLETAGSHLLDALRVRIVAEEVAKAVPEVAPVADAAIAEMDARIAAAL	OX40	n
OX40_mb6	SPLAQAVAEATALAKEMNKLNQKIYDKVKELSTGKKQGEVAEKTKPLWEAALAEAAKLSPEEGARKYNEAMLEIAGKLVSPELVKEIKEVGEKLEAARKTIEALAAA	OX40	n
OX40_mb7	VSVEALRVSREAAAAARKAIVDELEAKAAAGNLQEQWAIYAVLAVALHTWGALDLGREEEIERYREEVLAQLREVGLSEELIEFAREESERVIARVRAAWAETTAL	OX40	n
OX40_mb8	EAATQAALWLGTAERVRHYGDQMETLYSSGEREMALGSAKLAAEDAKNNPVLAAFFAAVAEAIAAGESVRPVVDRFAAEALARAAEALA	OX40	n
OX40_mb9	SAAELEAQEAEYAAEIRAAMAALAAMAEEGYVALVKKQIALWLDVPFPSAAMARAVAEGARALAARFPEVKAEADALIAKREAQLAELE	OX40	n
OX40_mb10	AAAAAAIAAARAAARARAEAARAWLRAVAASQDAETRALLEQAIAWAEEQLAEIAPTVDPTRALADVTMTLLHTASHVLPPEHAARALAAADEIDALMAVINRLRAV	OX40	n
OX40_mb11	SLARRERDTAIYEEQLRASLAYIVQLREEGYTEYAKAMAQGLADRLLASETFKEIGKEVQKFLEDPSTAEAQAAAAAAHLRELTAAGAA	OX40	n
OX40_mb12	AELARLQAIAKLRKQMFDTWEALVDIMTERGTEEEMLLAEAVGELVYHVTKALIEDPSKAPEVFAEKKKEVEKLMAKVSPDVKAEATAAVDKIEELLKQIIAVIES	OX40	n
OX40_mb13	LSPELIRKLSELQKLFYDGLYEVMTLAAEVDPEAYPRLEARVGEKVQAIVESEELTREDLNAVFDTLIAEAEEIKARNPATGAKVLELAKAVKAEVEAAWKEVEAL	OX40	n
OX40_mb14	KVQELINAASAEVQKARETMYELLLTLQETATAEEVEFAYDLLSKLSAAMLDPETTYEEIIELAKEVKEKLVEKIPKNKETITKYMDKIIEHLKKALEYEKEAEKA	OX40	n
OX40_mb15	SAAVEAELAAEIATFTAALRARVRELLAAGNVEGAKTLLREARSSVPSDPVALAAMAALYRELAEEFPEIADVARAEAAYFEAKLAEES	OX40	n
OX40_mb16	EAAIEAQARAEVRTLLAATKELVAELLAAGNHEGALEVLLATMEVVASHPEGPEVLDAVLELAAPLPAELRAKLEAHAAEQRAALAARL	OX40	n
OX40_mb17	AALAARTAAVRAAGAEQKALYDAVEAMLASASAEARVALEEALGAAFTALSNEGKSYAEAAAVLRAAAARVIAARPAVAAEVRAAADTAEAHLAAIQAADDAAAAA	OX40	n
OX40_mb18	SEAYREEEKKFWDLQAETAKKYAEEAKEAGDKEAIIELAKEIEKSAQASEENIEALKKIAEHLKKIYPEAAKYVEKGAEKSKEMLAKLE	OX40	n
OX40_mb19	SAAAVARQRALLERESAQQIASIKEYSKVASQEVLDEMIAALRDAFPSGLVAQEVAAEMFKELAPLSPVAKALAAEFAARAAALRAAAA	OX40	n
OX40_mb20	ATAAALTALAREGAELMRRANQKAQDAVAEKLAGPNAEEVGALHQEYLDKIDEAMALADPEEGRRRAAEIEIEAIREFAGEEEAELAREGGRKLDAAQAAIDALNAA	OX40	n
OX40_mb21	SPLEAATAAARAAAEALAALHNEAQKKFEDSWSPENEEEVGGKLYAGLEKVDALLKSHSPEEGLRKASEVQIETIGEIVDPALAAAMAAAAAALDAARAAAAALAAA	OX40	n
OX40_mb22	AATPEQLAALKAMAKERKKFYETVQKLAEVLAKSSAEAYETLQNKWQAVIDAMETDLEKAIELMKEIKEELVKLEKEKKEEVEKLMNEAIKHLEAMAAYQKKAEAL	OX40	n
OX40_mb23	EALRRQAAADNVIGQTLYDTAYAALEKASPEDYPELEAALGKAMSAPTLEERVAIALEVLAKFAAKNPEFQPFLDRLKAAQAQAAELRA	OX40	n
OX40_mb24	SLTPEELQELEGEKYAKELTQGVIEFNTKETLELAAKAFKNLVELVPESAKLLKTIIEAIETMVKTLGITTPEAKEALAAAKKALKKAE	OX40	n
OX40_mb25	AAALEAQERAEVKALMAQQEKYLLELIDEGEYDIAYSLAKEIVERRSSTLIQLEELEKLLTRLLEKDPRVQPLLDEVRARIAALRAEAA	OX40	n
OX40_mb26	SAAVEALEAAELAALLAATRARVAELLAAGNYEGALEVLLATADVVRSHPDAAAILDELRALAAALPADLRARLDAHAAELRAELAARR	OX40	n
OX40_mb27	PTAEVMTAAVKEINKEAEKYAKELKKYIEEKIKDPDAAELFSYLAEESIYASRGGTLEEAMSSLTPYIRDFGKALGASQELVDYVIDTLKKLMEKVEEIRAKAFAA	OX40	n
OX40_mb28	ARIAELDEELLAYLKEKYEEALERLKKKLLELGYSEEYAEAVIKAIKEDAEEAKKTNGASDLTMYYNMTMSLLYVLSPYDPEAAEERKEIEELLERREAEIAALRAA	OX40	n
OX40_mb29	LDTALLKAAAAARKAAYDALQALLEAMQTEPVETFERVYDRLGAAWAAVNEAAEGTLAEERAALAALIATLEELKPELSPEAQAKADAAIAALRALQALLAAIEAA	OX40	n
OX40_mb30	VSPAAAAAAAAVWSEGQKYYRDGFQEILEKHPSVDIEAMGAVAALVGAAMDASATSLAAANAKFDEAIAHAKETLPEVADEVIAVIEKLRALLTEADALWAAAQAA	OX40	n
OX40_mb31	AELARLQAIAALQKQMHAVLEALYDYMTKKGTAEDMELAEAVGRLVYNVTKALFTDPSAAPAVFAAESAKIAKLMEKVDPETKAKAEAAVAEIGRLLAEILAVLAA	OX40	n
OX40_mb32	SAYEALRAALQEVAKARAELYDLVEKALAERLAKEDPAAAYDEASVRYQKALEALDKARDLESLKTAMEVVVEALAPFVDKDTLQAIADRIVAAAAAADEAERAIAA	OX40	n
OX40_mb33	DPAARVAELEAQRKALMKELYDYSEKLVEEYIAKLPPEDQELFLRDFEREKARIAATVPAEYADTAYKGTIVDYAKTIGSEEVKERIDKKEEELRALVDQIVALRTS	OX40	n
OX40_mb34	SALAAAVAAATEAAKKAGELTKKLYDEMEKAKPTPEEAAKREALGAEFGAALAAAAPLPAEERARAERDAFLAIAAKVAGEELVKKLKEEEEKAGELLAQVEALRAA	OX40	n
OX40_mb35	SALEAAKAASAAAGQYRDGLQERLEAAQSLPVEEFTALYDVVSAAWALAEEREAEDPAAIAAEAAALMDRRAAELGADPALVAEARALVTGYLAARAAKDAAVDAL	OX40	n
OX40_mb36	DYAAKAYEAGKKSAELGNEGNIAAYNKIATYGPYEERAKLAGAVQAVQDEAVAEAKKLSAEEGEKKLLEADKEILTTLVGEDLVKKIMEYYEASKKYAALDAAAKAA	OX40	n
OX40_mb37	EAAALARAAGAAENKAIALERAIRYKEYLKSLGFSEEEIEENLKAMMEDEAAEAGATATPEQKAYIKELWADAYERKDAPPSEVERLRAEADALWAAAAAAAAAAAA	OX40	n
OX40_mb38	DPAEAAWAAARAANVESGALIAAINKELQALADEGRSEEASKLALALEEAELKAQAASSPDALGGERGIIFGEELIKAGWEEIGKKYKELGERILAAERAMAAALAA	OX40	n
OX40_mb39	SLEAQYRATLAELSRAVTDAYLAVQDYAIKNLDYETASKVLSALQTMLENMQLAVVDPATAAEHLAVAEKEYATLVALTNKALVDALRAAIDAEVTTTAALEAQIAA	OX40	n
OX40_mb40	SKAEELFKEIKEKAKKLIEELTESIRKYAKENKELQSYWLGTLEVFKEETEAAIAASKHPEAVWISAARRLAGAVSIQINPELGKKVLEELDELEEKYVEAIKLVTS	OX40	n
OX40_mb41	SAEDAALIAELLAELATMEATFETYAAEMDKENFKELAKSFVEGLISLGSALVYLDEETARAALARAEAVLKAAAAKKGVDVSEYLARARAELERIIAAERARRAA	OX40	n
OX40_mb42	AAVDATLKARAEELEKKALEAIEKIGELLKKEGWSEEQVEYVKEYLLAQLAKGKDNSPLARRNNALSVLLQALGALAALDPSYQPELEEIEAADAATLAAVEAARAA	OX40	n
OX40_mb43	AAAAAAAARGTAAAQKAGEILKKIHDLMAKPENAARAGALGAAMDAVYAQEKAAEAALGPAAGARIGGELLADAVAANVGAELGEELRRHGDIAWAADAELRALEAA	OX40	n
OX40_mb44	MEEEIRSEGERFIADLLAGIPYVTQLSTEGKKEVAEGVVTSLAVAIETAPERADEYIAVMKAYADAVPELAPYTDRLEARAAEIRAAQA	OX40	n
OX40_mb45	ALEAERRRTLARLSREVSALYQEVVEYIQKNLDYETASKATELLNKMLEARHLAVRDPARAAQYAAEAEKYRAELEALADKALVDRLVAAMEREEAELARLEALLAA	OX40	n
OX40_mb46	DAALAAEEAAFLAALQAALREELDVLKAAGNKEQMKELLINYIKTSSLVEPTIKFVEELMKEYGIKDEEVDKVIAERRAFHAALQARLA	OX40	n
OX40_mb47	SAAAAEAAKAEFRKEAQEMADSIIQYAKEGYTKLAVEMVKYIPESVPYDAAFQEVAYEELKRLAEEIPEAKEELEKQAKIFKERLAKAK	OX40	n
OX40_mb48	LTAEQQQAIWRAAAAARLAAVEAAYAAALELGLSEDVAEAVAGLVASSMARLGSHSLEETIAWAREQVERLGEMVGLSPETVEKVAAIVVERLRAVHAELQALEAA	OX40	n
