## Supplemental Table 2 for "Target-conditioned diffusion generates potent TNFR superfamily antagonists and agonists"

### Sheet: TNFR1_mb1 SC50s and entropy
residue_number	wildtype resiude	shannon entropy	H	K	R	E	D	Q	N	T	S	W	Y	F	L	M	I	V	A	G	P	C
1	M	2.08	0.539408	0.490371	0.593349	0.593349	0.445792	0.593349	0.490371	0.490371	0.539408	0.652683	0.593349	0.593349	0.652683	0.490371	0.490371	0.539408		0.490371	0.445792	0.717952
2	T	1.8	0.868722	0.717952	0.955594	2.72642	1.53899	1.2719	0.955594		0.652683	1.15627	0.868722	0.539408	0.490371	0.490371	0.652683	0.593349	0.789747	1.15627	0.717952	2.72642
3	L	0.71	2.25324	2.47856	2.47856	18.342	0.717952	22.1938	24.4132	4.83002	15.1587	2.25324	0.593349	2.25324		2.72642	0.539408	0.593349	2.72642	20.1762	2.72642	12.5278
4	Q	0.45	0.789747	0.490371	0.490371	0.789747	0.539408		0.405265	0.593349	1.15627	0.539408	0.490371	0.490371	0.445792	0.490371	0.445792	0.490371	0.717952	0.490371	3.29897	0.539408
5	E	0.59	0.490371	0.539408	0.490371		0.490371	0.490371	0.445792	0.445792	0.490371	0.539408	0.717952	0.652683	0.717952	0.593349	0.490371	0.593349	0.789747	0.652683		0.789747
6	L	0.14	8.55668	7.07163	12.5278	8.55668	1.2719	4.83002	22.1938	10.3536	4.83002	3.99175	5.31302	2.0484		1.86218	0.539408	2.47856	1.53899	22.1938	4.39093	2.0484
7	L	0.08	7.07163	16.6745	8.55668	15.1587	0.789747	8.55668	24.4132	18.342	13.7806	24.4132	12.5278	7.07163		2.47856	2.25324	2.25324	11.3889	16.6745	0.789747	8.55668
8	R	0.55	0.868722	0.539408		0.490371	0.593349	0.652683	0.539408	0.789747	0.652683	0.539408	1.05115	0.490371	0.868722	0.490371	0.593349	0.539408	0.868722	0.593349	10.3536	0.593349
9	E	0.6	0.593349	1.86218	1.39908		0.789747	0.490371	0.593349	0.955594	0.868722	0.405265	1.05115	0.490371	0.717952	0.652683	0.789747	0.868722	1.39908	1.69289	20.1762	0.405265
10	E	0.25	3.29897	8.55668	10.3536		0.539408	13.7806	7.7788	5.31302	2.25324	2.0484	0.652683	1.2719	0.539408	2.47856	1.15627	0.955594	5.31302	1.39908	12.5278	16.6745
11	A	0.26	0.717952	0.539408	0.490371	0.445792	0.593349	0.789747	0.405265	0.593349	0.955594	0.405265	0.490371	0.717952	2.0484	1.2719	0.368423	0.490371		0.955594	2.25324	0.405265
12	L	0.74	0.955594	0.539408	0.490371	1.2719	1.05115	0.789747	0.445792	0.717952	1.15627	0.593349	0.539408	0.593349		0.593349	0.539408	0.539408	0.789747	2.25324	1.05115	0.789747
13	R	0.88	0.405265	0.868722		0.405265	1.69289	0.142043	1.15627	0.33493	0.276801	0.251638	0.33493	0.276801	0.490371	0.304482	0.368423	0.33493	0.368423	0.251638	11.3889	0.539408
14	R	0.63	0.490371	0.490371		0.652683	0.33493	0.593349	0.593349	0.490371	0.490371	0.539408	0.490371	0.652683	0.955594	0.717952	0.539408	0.955594	0.490371	0.539408	0.490371	0.539408
15	A	0.69	0.539408	0.490371	0.717952	0.717952	0.717952	0.717952	0.652683	0.490371	0.539408	0.593349	0.539408	0.652683	0.368423	0.652683	0.593349	0.652683		0.539408	2.72642	0.539408
16	E	0.45	0.717952	5.31302	2.0484		1.05115	0.652683	0.445792	0.539408	0.652683	1.15627	0.445792	1.05115	0.593349	1.05115	0.539408	0.445792	0.539408	0.593349	9.41234	0.593349
17	A	0.85		1.15627	0.539408	0.228762	0.789747	0.276801	0.593349	0.445792	0.955594	0.539408	0.593349	0.490371	0.276801	0.445792	0.228762	0.445792		0.539408	0.717952	0.445792
18	E	0.84	0.490371	0.490371	0.717952		0.717952	0.539408	0.490371	0.593349	0.405265	0.445792	0.539408	0.539408	0.539408	0.490371	0.539408	0.789747	0.717952	0.490371	1.05115	0.789747
19	A	0.14	0.717952	10.3536	3.99175	0.955594	1.15627	0.445792	0.445792	0.717952	0.652683	9.41234	10.3536		2.0484	0.539408	0.955594	0.445792		0.593349	9.41234	0.490371
20	F	0.23	0.490371	22.1938	10.3536	5.31302	11.3889	2.25324	0.445792	1.15627	1.05115	4.83002	2.0484		0.593349	0.868722	1.05115	0.490371	2.0484	0.868722	7.07163	1.69289
21	R	1.08	0.490371	0.593349		0.490371	0.539408	0.539408	0.652683	0.955594	0.539408	0.490371	0.490371	0.490371	0.652683	0.955594	0.490371	0.717952		0.868722	0.490371	0.717952
22	Y	0.5	0.490371	0.490371	0.593349	0.304482	0.445792	0.490371	0.593349	0.490371	0.789747	0.490371		0.490371	0.717952	0.652683	0.955594	0.789747	0.789747	0.652683	4.39093	0.445792
23	A	0.23	1.2719	0.539408	0.539408	0.490371	2.25324	0.539408	0.405265	0.539408	0.445792	0.868722	1.39908	1.15627	0.593349	0.539408	0.652683	0.652683		0.490371	0.717952	0.445792
24	L	0.57	1.53899	11.3889	7.7788	0.868722	1.86218	0.789747	0.405265	0.445792	0.868722	4.83002	0.539408	0.652683		0.717952	0.652683	0.652683	1.53899	1.39908	26.8545	0.593349
25	E	0.71	0.717952	0.445792	0.490371		1.2719	0.539408	0.868722	0.405265	1.05115	1.15627	0.652683	0.539408	0.539408	0.368423	0.868722	0.593349	0.405265	0.490371	2.25324	0.490371
26	L	0.79	0.593349	0.717952	0.445792	0.789747	0.955594	0.593349	0.490371	0.490371	0.490371	0.405265	0.593349	0.593349		0.593349	0.652683	0.789747	0.717952	0.445792	13.7806	0.490371
27	L	0.93	0.868722	0.490371	0.490371	0.868722	0.142043	0.445792	0.490371	0.539408	0.593349	0.955594	0.539408	0.445792		0.593349	1.2719	1.53899	0.593349	0.539408	7.7788	0.539408
28	A	0.07	7.7788	10.3536	12.5278	5.84432	18.342	4.83002	12.5278	1.2719	0.789747	10.3536	22.1938	12.5278	20.1762	9.41234	7.7788	2.0484		0.445792	2.0484	2.25324
29	E	0.78	0.445792	0.490371	0.490371		0.490371	0.539408	0.955594	0.652683	0.539408	0.652683	0.539408	0.652683	0.539408	0.539408	1.15627	0.539408	0.717952	0.490371	0.717952	0.539408
30	K	0.78	0.490371		0.593349	0.490371	1.2719	0.717952	0.539408	0.652683	0.717952	0.652683	0.539408	0.539408	0.539408	0.539408	0.490371	0.445792	1.05115		0.652683	0.539408
31	F	0.33	1.39908	1.15627		0.490371	2.25324	0.652683	0.593349	0.593349	0.955594	1.15627	0.593349		0.868722	0.539408	0.955594	0.652683	0.490371	0.868722	7.7788	0.652683
32	P	0.78	0.789747	0.652683	0.539408	0.490371	0.868722	0.593349	0.652683	0.539408	0.490371	0.490371	0.539408	0.652683	0.593349	1.39908	0.490371	0.593349	0.652683	0.593349		0.539408
33	E	0.63	0.490371	1.05115	0.490371		0.490371	0.490371	0.539408	0.405265	0.490371	0.593349	0.539408	0.955594	0.652683	0.490371	0.717952	0.717952	0.207965	0.789747	0.539408	0.593349
34	Q	0.66	0.868722	0.652683	0.717952	0.652683	5.31302		0.539408	0.539408	0.490371	1.69289	0.539408	0.789747	0.539408	2.72642	0.593349	0.405265	0.593349	0.593349	0.490371	1.05115
35	K	0.71	0.445792		0.490371	1.15627	1.2719	0.717952	0.405265	0.539408	0.652683	0.593349	0.445792	0.539408	0.405265	0.445792	2.47856	1.53899	1.2719	0.490371	2.72642	0.445792
36	E	0.66	0.490371	3.99175	0.652683		0.490371	0.490371	1.2719	2.25324	0.405265	0.539408	0.539408	0.539408	0.539408	0.490371	2.47856	1.05115	0.490371	0.717952	0.490371	0.539408
37	Y	0.11	11.3889	0.539408	4.83002	7.7788	16.6745	8.55668	0.868722	10.3536	12.5278	3.29897		2.47856	7.7788	2.25324	22.1938	24.4132	24.4132	5.31302	18.342	2.99906
38	L	0.12	0.789747	4.39093	4.39093	10.3536	11.3889	16.6745	1.86218	26.8545	11.3889	0.490371	0.789747	0.652683		0.539408	0.405265	0.171872	12.5278	24.4132	22.1938	4.39093
39	L	0.2	2.47856	1.15627	1.39908	2.47856	8.55668	1.2719	2.47856	2.0484	2.25324	0.868722	1.69289	0.189059		1.39908	0.652683	0.652683	2.0484	2.99906	5.84432	1.15627
40	D	0.39	7.7788	9.41234	12.5278	0.593349		0.445792	2.47856	2.99906	0.539408	0.490371	11.3889	18.342	1.39908	0.593349	13.7806	5.31302	0.539408	1.05115	9.41234	0.789747
41	L	0.14	13.7806	11.3889	15.1587	2.25324	1.2719	2.47856	2.0484	0.539408	1.15627	2.25324	0.717952	0.789747		0.717952	2.72642	0.868722	2.47856	12.5278	1.2719	2.47856
42	A	0.35	2.99906	3.99175	2.25324	0.955594	1.86218	2.0484	0.868722	1.05115	0.539408	4.83002	11.3889	3.29897	2.0484	2.47856	0.593349	0.717952		0.490371	0.490371	1.05115
43	E	0.65	0.717952	0.789747	0.593349		0.789747	0.955594	0.445792	0.789747	0.490371	0.539408	0.142043	0.652683	0.868722		0.539408	0.539408	0.789747	0.789747	1.15627	0.405265
44	E	0.02	2.0484	0.955594	1.53899		7.7788	9.41234	24.4132	9.41234	13.7806	0.539408	7.7788	16.6745	13.7806	1.69289	0.868722	6.42876	7.7788	20.1762	1.15627	20.1762
45	I	0.42	0.955594	3.99175	11.3889	1.05115	1.53899	15.1587	4.83002	10.3536	7.7788	0.717952	1.86218	3.62887	0.539408	12.5278		0.593349	13.7806	8.55668	0.228762	2.47856
46	E	0.66	0.539408	0.593349	0.717952		0.539408	0.490371	0.593349	0.652683	0.490371	0.368423	0.539408	0.490371	0.539408	0.490371		0.490371	0.490371	0.490371	0.490371	0.304482
47	S	0.73	0.539408	0.652683	0.490371	0.490371	1.2719	0.955594	0.490371	0.652683		0.276801	0.490371	0.490371	0.652683	0.490371	0.955594	0.445792	0.490371	1.2719	3.29897	0.717952
48	Q	0.37	0.652683	7.07163	1.86218	0.142043	22.1938		0.490371	1.53899	0.593349	29.54	11.3889	13.7806	2.72642	1.15627	5.84432	1.2719		0.717952	3.99175	0.955594
49	I	0.53	0.304482	7.7788	0.593349	2.47856	12.5278	0.368423	2.25324	0.539408	0.539408	2.47856	2.47856	0.539408	0.539408	0.868722		2.0484	2.72642	1.05115	24.4132	2.47856
50	R	0.77	0.539408	0.539408		0.445792	0.490371	0.490371		0.490371	0.652683	2.72642	0.539408	1.15627	0.868722	0.593349	0.955594	1.39908	0.539408	1.05115	2.25324	0.539408
51	S	0.31	0.304482	1.2719	1.05115	2.0484	2.0484	1.2719	1.69289	0.405265		0.445792	0.251638	0.368423	0.652683	0.717952	1.86218	2.0484	0.868722	1.69289	0.593349	1.05115
52	L	0.34	6.42876	1.05115	11.3889	24.4132	24.4132	0.539408	2.72642	0.593349	1.15627	0.405265	0.539408	1.69289		15.1587	0.539408	0.490371	0.445792	1.2719	6.42876	2.47856
53	S	0.29	0.652683	2.72642	2.0484	2.25324	8.55668	0.652683	0.652683	0.490371		13.7806	6.42876	0.955594	2.25324	1.2719	2.25324	2.47856	0.955594	2.47856	13.7806	24.4132
54	G	0.18	11.3889	12.5278	3.29897	26.8545	13.7806	1.05115	1.39908	0.445792	0.955594	2.72642	2.72642	12.5278	16.6745	12.5278	2.47856	0.652683	1.39908		12.5278	24.4132
55	V	0.42	1.15627	16.6745	2.47856	15.1587	9.41234	1.05115	0.955594	0.717952	1.86218	1.15627	0.955594	0.868722	0.652683	2.72642	0.539408		1.15627	0.539408	0.652683	0.789747
56	D	0.34	1.86218	2.25324	2.25324	0.593349		1.39908	0.652683	2.47856	1.2719	1.69289	2.25324	2.72642	2.72642	0.955594	2.72642	2.72642	2.0484	0.955594	6.42876	0.955594
57	V	0.57	0.593349	1.15627	0.789747	1.86218	3.99175	0.868722	1.53899	1.05115	0.652683	1.2719	0.490371	0.717952	0.539408	2.47856	2.72642		0.490371	1.86218	1.53899	0.539408
58	E	0.81	0.593349	0.490371	0.868722		0.539408	0.652683	0.490371	0.717952	0.593349	0.652683	0.539408	2.72642	0.445792	0.490371	0.593349	0.490371	0.717952	0.490371	0.717952	0.652683
59	D	0.72	0.868722	0.868722	0.539408	0.539408		0.868722	0.652683	0.445792	0.539408	1.05115	2.99906	12.5278	0.717952	0.539408	0.652683	0.652683	0.539408	0.652683	0.251638	13.7806
60	V	0.51	1.2719	2.99906	12.5278	4.39093	1.05115	0.717952	0.955594	0.539408	0.445792	0.789747	0.539408	0.490371	0.593349	0.490371	0.652683		0.652683	1.53899	12.5278	0.789747
61	R	0.51	1.39908	0.445792		2.72642	11.3889	0.539408	1.86218	0.593349	0.789747	3.62887	10.3536	1.05115	0.539408	0.593349	0.539408	0.593349	0.868722	2.25324	26.8545	0.955594
62	K	0.76	0.717952		0.539408	0.789747	0.593349	0.539408	0.490371	0.539408	0.539408	0.593349	0.445792	0.593349	0.652683	0.717952	0.490371	0.490371	0.593349	0.868722	2.99906	0.490371
63	F	0.28	6.42876	5.31302	9.41234	0.593349	7.07163	2.72642	2.0484	0.868722	0.955594	0.868722	12.5278		2.47856	1.15627	1.53899	1.2719	1.2719	0.868722	2.47856	6.42876
64	L	0.31	0.955594	20.1762	5.31302	5.31302	26.8545	0.789747	0.593349	12.5278	24.4132	26.8545	0.490371	0.868722		0.652683	1.15627	13.7806	13.7806	1.69289	3.99175	2.47856
65	D	0.7	0.717952	0.539408	0.717952	0.445792		0.789747	0.490371	0.593349	0.789747	0.789747	0.652683	0.652683	0.955594	0.717952	0.405265	0.955594	0.652683	0.593349	26.8545	0.539408
66	K	0.79	1.05115		0.868722	0.868722	0.490371	0.652683	0.652683	0.955594	0.490371	0.539408	0.490371	0.652683	0.490371	0.593349	0.868722	0.652683	0.490371	0.539408	3.99175	1.39908
67	E	0.05	0.33493	2.72642	8.55668		4.83002	11.3889	1.39908	1.86218	6.42876	10.3536	3.62887	12.5278	10.3536	1.2719	6.42876	20.1762	12.5278	13.7806	5.31302	5.84432
68	W	0.39	2.72642	12.5278	2.47856	2.72642	12.5278	5.31302	12.5278	1.53899	2.47856		0.490371	0.539408	0.539408	0.539408	0.789747	4.39093	1.39908	0.717952	7.7788	2.47856
69	A	0.67	0.868722	0.593349	0.539408	0.955594	0.652683	0.652683	0.652683	0.717952	0.717952	0.539408	1.05115	0.955594	0.490371	0.789747	0.652683	0.652683		0.652683	16.6745	0.405265
70	W	0.07	12.5278	5.84432	12.5278	26.8545	12.5278	15.1587	18.342	29.54	12.5278		1.86218	0.593349	22.1938	13.7806	13.7806	20.1762	22.1938	16.6745	11.3889	2.72642
71	V	0.41	0.539408	12.5278	24.4132	0.868722	29.54	0.868722	0.868722	1.2719	2.47856	2.47856	2.47856	1.69289	0.593349	0.593349	0.539408		0.490371	22.1938	12.5278	0.652683
72	K	0.76	0.490371		0.868722	0.868722	1.05115	0.539408	0.539408	0.717952	0.490371	0.789747	0.593349	0.593349	0.789747	0.490371	0.539408	0.593349	0.868722	0.652683	11.3889	0.717952
73	E	0.7	0.539408	0.539408	0.539408		0.539408	0.445792	1.86218	0.717952	0.539408	0.652683	0.539408	0.652683	0.652683	0.652683	0.717952	1.05115	0.593349	0.717952	5.31302	0.789747
74	L	0.26	0.789747	13.7806	12.5278	2.47856	2.99906	1.53899	1.2719	2.47856	2.25324	0.189059	0.868722	0.789747		0.955594	2.72642	2.47856	1.69289	6.42876	13.7806	1.39908
75	L	0.62	0.539408	0.593349	0.652683	0.652683	0.539408	0.789747	0.593349	0.868722	1.05115	1.15627	0.717952	1.2719		1.53899	0.789747	0.593349	0.652683	1.39908	2.47856	0.652683
76	A	0.78	0.789747	0.717952	0.490371	0.593349	0.445792	0.445792	0.490371	0.405265	0.490371	0.445792	0.539408	0.445792	0.490371	0.868722	0.652683	0.539408		0.490371	2.0484	0.539408
77	E	0.8	0.652683	0.445792	0.490371		0.652683	0.593349	0.490371	0.490371	1.05115	0.539408	0.490371	0.445792	0.445792	0.593349	1.2719	0.593349	0.539408	0.593349	0.405265	1.15627
78	H	0.73		0.445792	0.490371	0.652683	0.593349	0.868722	0.539408	0.868722	0.789747	0.445792	0.652683	0.445792	1.86218	0.490371	1.15627	0.868722	0.539408	0.593349	1.69289	0.593349
79	P	0.87	0.490371	0.593349	0.868722	0.445792	0.539408	0.593349	0.539408	0.652683	0.593349	0.490371	0.868722	0.652683	0.717952	0.445792	0.652683	0.789747	0.717952	0.955594		0.717952
80	A	0.71	0.868722	0.717952	0.593349	0.490371	0.490371	0.490371	1.2719	0.717952	0.868722	0.445792	0.593349	0.539408	0.445792	0.490371	0.593349	0.868722		0.789747	0.445792	0.490371
81	E	0.75	0.445792	0.539408	0.539408		0.717952	0.490371	0.539408	0.539408	0.490371	0.539408	0.445792	0.717952	0.652683	0.593349	0.490371	0.593349	0.717952	0.539408	0.717952	0.789747
82	L	0.61	0.593349	2.47856	1.86218	2.72642	5.84432	0.955594	1.69289	0.652683	1.53899	0.955594	0.717952	0.539408		0.490371	0.490371	0.490371	0.868722	1.53899	5.84432	0.593349
83	A	0.79	0.539408	0.539408	0.490371	0.593349	0.490371	0.445792	0.652683	0.593349	0.539408	0.490371	0.717952	0.593349	0.445792	0.593349	0.868722	0.717952		0.539408	1.2719	0.868722
84	E	0.72	0.868722	0.868722	0.789747		0.490371	0.868722	0.868722	0.490371	0.652683	0.593349	0.717952	0.593349	0.490371	0.955594	0.868722	0.490371	0.717952	0.539408	0.490371	0.539408
85	V	0.59	1.05115	0.652683	13.7806	1.05115	6.42876	0.868722	0.652683	0.445792	0.868722	0.868722	0.868722	0.789747	2.72642	0.490371	0.593349		0.789747	0.717952	2.25324	0.445792
86	E	0.52	0.789747	1.2719	1.2719		0.445792	0.868722	1.05115	0.717952	0.868722	2.72642	2.0484	2.25324	2.99906	0.789747	0.717952	0.955594	0.955594	0.539408	4.83002	0.652683
87	A	0.85	0.490371	0.490371	0.445792	0.445792	0.490371	0.652683	0.593349	0.955594	0.652683	0.652683	0.789747	0.789747	0.652683	0.490371	0.868722	0.539408		0.868722	0.955594	0.445792
88	A	0.78	0.490371	0.539408	0.593349	0.490371	0.593349	0.490371	0.717952	1.39908	0.539408	0.490371	1.05115	0.717952	0.490371	0.717952	0.652683	0.955594		0.789747	2.0484	0.652683
89	R	0.64	0.539408	0.539408		0.955594	2.47856	0.593349	1.05115	0.445792	0.789747	0.955594	0.539408	1.05115	0.789747	0.868722	0.652683	0.789747	0.789747	1.05115	24.4132	0.652683
90	A	0.71	0.868722	0.445792	0.717952	0.490371	0.445792	0.593349	0.652683	0.789747	0.490371	0.539408	0.717952	0.868722	0.652683	0.539408	0.490371	0.593349		0.652683	1.39908	0.717952
91	A	0.75	0.593349	0.490371	0.445792	0.593349	0.490371	0.490371	0.593349	0.593349	0.789747	0.717952	0.652683	0.490371	0.539408	0.868722	0.955594	0.539408		0.490371	0.490371	0.593349
92	R	0.73	0.868722	0.593349		1.05115	0.717952	0.304482	0.717952	0.593349	0.652683	0.539408	0.490371	0.490371	0.445792	0.593349	0.490371	0.593349	0.955594	0.593349	2.25324	0.717952
93	L	0.66	0.445792	0.717952	0.868722	0.868722	0.868722	0.539408	0.789747	0.652683	1.05115	0.539408	0.539408	0.539408		0.539408	0.539408	0.868722	1.39908	1.39908	1.69289	0.652683
94	A	0.73	0.445792	0.652683	0.868722	0.539408	0.593349	0.789747	0.652683	0.539408	0.593349	0.539408	0.593349	0.593349	0.955594	0.717952	0.955594	0.539408		0.539408	0.955594	0.717952
95	E	0.96	0.652683	0.539408	0.593349		0.593349	0.445792	0.717952	0.539408	0.539408	0.445792	0.717952	0.445792	0.445792	0.445792	0.445792	0.490371	0.593349	0.652683	0.717952	0.490371
96	L	0.8	0.490371	0.490371	0.955594	0.445792	0.539408	0.539408	0.445792	0.490371	0.539408	0.789747	0.490371	0.539408		0.717952	0.868722	0.445792	2.72642	2.47856	0.490371	0.490371
97	R	0.66	0.593349	0.539408		0.955594	0.593349	0.652683	0.539408	0.539408	0.955594	0.490371	0.490371	0.490371	0.652683	0.539408	0.539408	0.490371	0.717952	0.539408	0.868722	1.05115
98	A	0.77	0.593349	0.445792	0.652683	0.868722	0.717952	0.652683	0.868722	0.539408	0.652683	0.490371	0.539408	0.593349	0.539408	0.652683	0.652683	0.490371		0.717952	0.539408	0.490371
99	E	0.8	0.490371	0.539408	0.445792		0.539408	0.539408	0.717952	0.789747	0.955594	0.593349	0.717952	0.593349	0.652683	0.955594	0.490371	0.445792	1.2719	0.539408	1.15627	0.652683
100	V	0.74	0.868722	0.490371	0.717952	0.539408	0.593349	0.717952	0.593349	0.490371	0.490371	0.539408	0.490371	0.490371	0.490371	0.490371	0.652683		0.868722	0.717952	0.593349	0.445792
101	E	0.78	0.717952	0.652683	0.490371		0.490371	0.717952	0.717952	1.05115	0.955594	0.490371	0.445792	0.593349	0.593349	0.652683	0.490371	0.539408	0.789747	0.490371	0.445792	0.490371
102	A	0.67	1.15627	0.539408	0.445792	0.490371	0.539408	0.539408	0.539408	0.789747	0.789747	0.539408	0.652683	0.652683	0.789747	0.717952	0.955594	0.539408		0.652683	0.955594	0.539408
103	K	0.71	0.490371		0.445792	0.789747	0.717952	0.539408	0.490371	0.955594	0.539408	0.717952	0.868722	0.868722	1.86218	0.717952	1.05115	0.593349	0.717952	0.490371	0.539408	0.539408
104	V	0.67	1.15627	0.593349	0.717952	0.652683	0.717952	0.490371	0.593349	0.955594	0.868722	0.868722	0.593349	0.539408	0.717952	0.652683	0.717952		0.652683	0.652683	0.717952	0.490371
105	A	0.77	0.490371	0.868722	0.717952	0.593349	0.717952	0.539408	0.593349	0.868722	0.789747	0.868722	0.789747	0.868722	0.652683	0.652683	0.868722	0.717952		0.868722	0.789747	0.652683
106	A	0.7	0.717952	1.05115	0.539408	0.789747	1.05115	0.142043	1.69289	1.05115	0.652683	0.955594	0.789747	0.717952	0.539408	0.717952	0.593349	0.652683		0.955594	0.539408	1.15627

### Sheet: TNFR1_mb2 SC50s and entropy
residue_number	wildtype resiude	shannon entropy	H	K	R	E	D	Q	N	T	S	W	Y	F	L	M	I	V	A	G	P	C
1	1.05	S	1.39908	0.445792	0.868722	0.490371	0.445792	0.539408	0.593349	0.490371	0.539408	3.62887	2.99906	4.39093	1.39908	2.25324	0.789747	0.868722		0.652683	0.539408	15.1587
2	1.48	M	0.490371	0.490371	0.539408	0.955594	0.445792	0.868722	0.490371	0.445792	0.445792	0.445792	0.490371	1.05115	1.05115		1.2719	0.445792	0.490371	0.445792	0.490371	2.72642
3	0.35	E	1.86218	0.652683	1.39908		2.47856	2.25324	2.72642	1.39908	2.72642	22.1938	5.84432	20.1762	12.5278	10.3536	12.5278	1.69289	1.86218	2.99906		7.07163
4	1.01	E	1.39908	1.86218	1.69289		0.445792	0.445792	0.539408	0.445792	0.539408	1.53899	1.15627	1.69289	0.789747	0.652683	1.86218	1.05115	0.539408	0.717952	3.29897	1.2719
5	1.5	E	0.445792	0.445792	0.445792		0.652683	0.445792	0.539408	0.445792	0.593349	0.539408	1.53899	1.05115	0.490371	0.445792	0.652683	1.2719	0.593349	0.445792	0.445792	1.05115
6	0.9	V	0.445792	1.53899	0.652683	11.3889	13.7806	6.42876	2.72642	0.490371	1.39908	0.490371	0.445792	2.25324	2.99906	2.72642	0.490371		0.539408	2.47856	0.445792	1.2719
7	0.37	E	4.39093	4.39093	5.84432		0.955594	4.39093	1.2719	2.72642	2.72642	12.5278	7.07163	20.1762	11.3889	10.3536	26.8545	7.7788	3.62887	2.99906	1.39908	6.42876
8	1.06	K	0.955594		0.868722	1.53899	1.39908	0.955594	0.717952	1.15627	1.39908	1.53899	0.955594	0.539408	0.717952	1.05115	1.05115	1.15627	0.593349	0.593349	3.62887	0.955594
9	1.38	A	0.539408	0.445792	0.33493	0.445792	1.15627	0.445792	0.868722	0.445792	0.490371	2.99906	0.717952	0.717952	0.955594	0.445792	0.445792	0.490371		1.05115	13.7806	0.445792
10	1.29	A	3.29897	0.490371	0.445792	1.2719	0.490371	1.39908	2.47856	0.445792	0.445792	2.99906	13.7806	10.3536	0.955594	2.72642	0.445792	0.490371		0.445792	11.3889	1.05115
11	1.24	K	0.955594		0.593349	0.445792	0.445792	0.445792	0.445792	0.445792	0.490371	0.789747	0.490371	0.490371	0.490371	0.445792	0.539408	0.593349	0.445792	0.445792	18.342	1.69289
12	1.23	E	0.490371	0.445792	0.539408		1.05115	0.955594	1.15627	1.05115	0.445792	1.53899	0.593349	0.539408	0.490371	0.539408	1.05115	0.955594	0.445792	0.490371	9.41234	0.955594
13	0.8	Y	0.445792	7.07163	12.5278	1.53899	12.5278	1.69289	0.445792	1.69289	0.490371	2.72642		0.445792	1.86218	0.593349	11.3889	8.55668	0.490371	2.47856	13.7806	1.2719
14	0.23	E	2.72642	2.99906	5.31302		1.15627	4.83002	5.31302	11.3889	7.07163	10.3536	10.3536	29.54	7.07163	12.5278	5.84432	11.3889	2.99906	12.5278	11.3889	9.41234
15	1.17	K	0.490371		0.593349	0.868722	0.652683	0.955594	0.539408	0.652683	0.652683	1.15627	0.445792	0.445792	0.490371	0.539408	0.868722	1.05115	0.955594	0.652683	6.42876	1.2719
16	1.25	K	0.445792		1.39908	1.53899	0.539408	0.717952	0.33493	1.05115	2.99906	0.490371	0.445792	0.445792	0.445792	0.445792	0.445792	1.05115	2.72642	0.490371	18.342	1.05115
17	1	K	0.868722		0.652683	1.05115	5.31302	1.15627	2.72642	1.05115	1.2719	1.15627	0.445792	0.445792	1.69289	0.789747	0.955594	0.539408	1.86218	2.72642	22.1938	2.72642
18	1.01	K	1.2719		0.789747	1.86218	0.955594	1.39908	0.539408	1.15627	0.445792	0.789747	1.05115	0.868722	1.69289	1.05115	0.652683	1.2719	0.789747	0.652683	5.84432	0.868722
19	1.34	E	0.490371	0.490371	0.445792		0.445792	0.490371	0.445792	0.490371	0.445792	0.539408	1.53899	0.445792	0.490371	0.445792	0.868722	0.445792	0.868722	0.490371	22.1938	0.445792
20	1.32	A	0.445792	0.445792	0.445792	1.15627	1.15627	1.69289	0.539408	0.717952	0.445792	2.25324	0.445792	0.445792	0.405265	0.445792	0.539408	2.72642		2.72642	3.62887	0.717952
21	1.43	I	1.05115	0.445792	0.868722	0.539408	10.3536	0.490371	1.69289	0.490371	0.445792	0.490371	0.445792	0.490371	1.15627	0.539408		0.445792	0.652683	0.490371	13.7806	0.490371
22	1.17	E	0.539408	1.05115	0.445792		0.490371	0.717952	0.868722	0.539408	0.539408	0.593349	1.2719	0.593349	0.868722	0.539408	1.15627	1.15627	0.539408	1.05115	12.5278	1.05115
23	1.28	K	0.490371		0.490371	0.445792	0.490371	0.445792	0.490371	0.445792	0.490371	0.955594	0.368423	0.789747	0.789747	0.868722	0.539408	0.868722	0.445792	0.445792	11.3889	0.490371
24	1.1	H		2.72642	1.05115	0.490371	1.39908	0.789747	0.445792	1.15627	0.868722	0.868722	1.69289	0.955594	0.539408	0.490371	2.72642	1.05115	1.05115	0.717952	12.5278	0.445792
25	1.19	L	0.490371	1.39908	1.69289	2.72642	2.72642	1.53899	0.539408	1.86218	1.05115	0.445792	0.445792	0.490371		0.539408	0.955594	1.2719	0.593349	1.05115	8.55668	1.39908
26	1.11	E	0.539408	0.490371	0.593349		0.445792	0.955594	0.593349	0.593349	0.539408	1.05115	0.868722	0.955594	0.868722	0.539408	1.15627	0.789747	1.05115	0.593349	22.1938	0.490371
27	1.05	K	0.445792		0.868722	0.955594	0.955594	0.593349	0.652683	0.955594	0.868722	1.15627	0.593349	0.490371	1.15627	1.05115	1.05115	0.955594	0.789747	0.789747	2.72642	0.593349
28	1.14	L	0.789747	1.53899	1.86218	0.539408	0.955594	0.539408	1.15627	0.789747	0.490371	0.490371	0.445792	0.445792		0.955594	1.86218	0.789747	0.717952	1.39908	13.7806	0.490371
29	1.23	K	0.593349		0.539408	0.868722	0.490371	0.593349	0.539408	0.593349	0.445792	0.868722	0.955594	1.05115	0.789747	0.868722	1.53899	0.868722	0.445792	0.445792	7.7788	1.39908
30	0.98	A	0.868722	0.955594	0.789747	0.276801	1.39908	0.593349	0.789747	1.15627	0.717952	0.593349	0.445792	0.868722	0.593349	0.593349	0.652683	0.868722		0.955594	11.3889	0.868722
31	1.21	K	0.445792		0.490371	1.05115	0.955594	1.15627	0.789747	0.593349	0.955594	0.789747	0.490371	0.445792	0.490371	0.490371	0.868722	0.445792	0.717952	0.652683	2.99906	1.2719
32	0.65	D	0.717952	1.05115	3.99175	0.955594		1.15627	0.789747	1.39908	0.445792	22.1938	13.7806	6.42876	2.72642	5.84432	4.83002	7.07163	1.39908	0.593349	8.55668	2.99906
33	1.2	K	0.445792		0.868722	0.539408	1.05115	0.868722	1.05115	0.490371	0.868722	0.868722	0.593349	0.490371	0.652683	0.593349	0.789747	0.445792	0.490371	1.15627	0.593349	0.652683
34	1.4	E	0.445792	0.539408	0.445792		0.717952	0.445792	0.490371	0.445792	0.717952	0.445792	0.539408	0.445792	0.445792	0.445792	0.445792	0.445792	1.05115	0.405265	0.652683	1.15627
35	1.1	A	1.05115	0.490371	0.539408	2.25324	2.25324	0.868722	1.69289	0.593349	0.789747	1.86218	1.2719	0.955594	0.445792	0.445792	0.539408	0.652683		1.15627	1.39908	1.69289
36	1.29	A	0.490371	0.490371	0.717952	0.445792	0.445792	0.652683	2.72642	1.69289	1.05115	0.445792	0.539408	1.2719	1.05115	0.445792	1.53899	0.445792		0.445792	0.445792	0.789747
37	1.47	E	0.445792	0.490371	0.445792		0.539408	0.539408	0.445792	0.539408	0.490371	0.490371	0.490371	0.490371	0.868722	0.717952	0.955594	0.539408	0.490371	0.445792	0.490371	0.490371
38	0.74	R	1.39908	10.3536		2.72642	2.99906	1.86218	2.47856	2.0484	2.72642	0.445792	0.490371	1.05115	1.15627	0.868722	1.39908	2.47856	2.72642	2.72642	11.3889	2.25324
39	0.38	F	4.39093	8.55668	5.84432	4.83002	7.07163	5.84432	3.29897	2.72642	7.07163	1.05115	1.39908		1.15627	2.99906	3.99175	4.39093	2.99906	2.72642	4.83002	5.31302
40	1.23	L	0.490371	0.445792	0.490371	0.490371	1.39908	0.490371	0.539408	0.717952	0.445792	0.490371	0.868722	0.868722		0.593349	0.789747	0.490371	0.445792	0.445792	10.3536	0.445792
41	1.36	K	0.593349		0.868722	0.490371	0.539408	0.717952	0.490371	0.955594	0.868722	0.445792	0.445792	0.717952	0.445792	0.445792	0.539408	0.445792	0.868722	0.868722	2.47856	0.490371
42	0.25	E	5.84432	0.368423	7.7788		2.72642	9.41234	7.07163	9.41234	7.7788	0.490371	6.42876	12.5278	7.07163	12.5278	6.42876	1.15627	10.3536	12.5278	4.83002	22.1938
43	0.9	L	3.62887	0.868722	13.7806	16.6745	6.42876	0.445792	0.445792	0.490371	0.490371	2.72642	5.84432	13.7806		1.86218	1.39908	0.868722	0.490371	1.39908	12.5278	0.490371
44	0.91	E	2.99906	0.955594	0.593349		0.868722	0.652683	1.05115	0.955594	1.86218	3.29897	1.53899	1.69289	1.39908	0.955594	0.955594	0.445792	0.955594	2.47856	6.42876	0.445792
45	0.58	E	3.29897	12.5278	6.42876		0.539408	1.05115	2.47856	2.72642	2.72642	1.2719	2.72642	4.39093	1.69289	1.69289	2.72642	1.86218	2.0484	2.0484	7.7788	1.2719
46	0.97	A	1.15627	4.39093	1.53899	5.84432	2.72642	0.539408	1.69289	2.72642	0.490371	2.25324	0.490371	16.6745	12.5278	0.117391	2.99906	2.47856		0.490371	11.3889	1.86218
47	1.7	A	0.445792	0.490371	0.490371	0.0801795	1.15627	0.490371	1.39908	0.652683	2.0484	2.99906	0.490371	0.593349	13.7806	0.445792	0.490371	0.490371		0.593349	10.3536	0.490371
48	1.46	K	0.717952		0.593349	0.445792	0.490371	0.445792	0.490371	0.490371	0.445792	2.72642	0.652683	0.593349	0.490371	0.652683	0.490371	0.652683	0.445792	0.490371	12.5278	0.490371
49	0.19	E	10.3536	10.3536	0.955594		4.39093	2.99906	10.3536	2.72642	1.2719	16.6745	26.8545	9.41234	10.3536	12.5278	20.1762	10.3536	2.72642	9.41234	4.39093	13.7806
50	0.96	Y	13.7806	3.99175	2.25324	9.41234	7.7788	4.83002	1.53899	1.15627	5.31302	7.07163		13.7806	0.789747	0.445792	0.0801795	0.0801795	29.54	10.3536	4.39093	0.955594
51	1.27	A	0.490371	0.490371	0.490371	0.490371	12.5278	0.445792	12.5278	3.29897	1.86218	0.490371	0.490371	0.593349	2.72642	0.490371	12.5278	9.41234		2.0484	6.42876	0.445792
52	1.24	K	0.955594		0.490371	0.445792	0.445792	0.717952	0.868722	0.445792	0.445792	5.31302	2.47856	1.05115	0.868722	0.445792	0.445792	0.955594	0.490371	0.868722	4.39093	1.2719
53	0.5	D	1.69289	0.207965	2.72642	0.717952		2.0484	0.789747	2.72642	0.445792	10.3536	2.72642	2.47856	13.7806	4.83002	12.5278	12.5278	1.2719	12.5278	0.868722	2.72642
54	0.11	E	12.5278	8.55668	18.342		20.1762	10.3536	12.5278	12.5278	6.42876	0.868722	7.7788	0.405265	4.39093	2.47856	13.7806	20.1762	3.62887	11.3889	7.07163	11.3889
55	0.46	A	12.5278	6.42876	1.05115	1.2719	12.5278	1.53899	11.3889	10.3536	1.69289	20.1762	10.3536	11.3889	0.593349	0.445792	2.99906	2.99906		8.55668	12.5278	11.3889
56	0.32	K	4.83002		1.53899	1.86218	7.7788	2.72642	4.39093	2.99906	7.7788	11.3889	3.99175	3.62887	1.05115	0.717952	2.72642	2.72642	2.99906	7.07163	24.4132	10.3536
57	1.44	T	0.276801	0.445792	0.490371	2.99906	13.7806	0.445792	2.0484		1.2719	0.304482	0.0801795	0.0728905	0.106719	0.445792	0.490371	0.490371	2.72642	10.3536	6.42876	2.72642
58	0.15	M	7.7788	16.6745	12.5278	8.55668	22.1938	11.3889	13.7806	4.83002	4.39093	18.342	24.4132	11.3889	2.72642		6.42876	2.25324	10.3536	22.1938	0.652683	2.72642
59	0.75	S	0.593349	1.05115	1.05115	0.955594	2.25324	1.15627	1.69289	1.53899		13.7806	7.7788	7.07163	1.05115	1.69289	2.72642	1.53899	0.593349	0.445792	0.445792	2.72642
60	1.07	E	0.593349	1.69289	1.15627		1.2719	1.05115	3.62887	1.39908	1.53899	0.445792	0.717952	0.955594	0.445792	0.490371	0.490371	0.445792	0.955594	1.53899	2.0484	1.05115
61	0.85	E	1.53899	1.69289	2.47856		1.05115	1.39908	1.39908	0.955594	1.39908	1.86218	1.86218	0.717952	1.69289	1.2719	1.53899	1.15627	1.2719	1.53899	0.868722	1.86218
62	1.2	E	0.789747	0.490371	0.490371		0.445792	0.789747	0.490371	1.53899	0.490371	0.955594	0.868722	0.445792	0.652683	0.445792	2.72642	2.72642	0.445792	2.25324	15.1587	2.72642
63	0.09	A	4.39093	8.55668	6.42876	7.07163	10.3536	1.39908	6.42876	16.6745	3.99175	1.53899	12.5278	10.3536	9.41234	9.41234	4.83002	15.1587		11.3889	6.42876	26.8545
64	1.03	K	0.593349		0.868722	0.593349	1.05115	0.445792	0.652683	1.39908	0.717952	0.445792	0.445792	0.490371	0.445792	0.652683	1.05115	0.652683	0.955594	0.490371	2.72642	0.789747
65	0.63	R	1.53899	0.868722		1.53899	0.405265	0.304482	1.39908	2.0484	1.69289	11.3889	11.3889	7.07163	1.05115	0.955594	1.39908	1.39908	1.2719	0.955594	20.1762	6.42876
66	0.11	R	24.4132	10.3536		18.342	0.593349	11.3889	16.6745	16.6745	7.07163	8.55668	13.7806	22.1938	18.342	26.8545	22.1938	18.342	20.1762	7.07163	0.593349	5.84432
67	0.28	A	10.3536	1.53899	7.07163	15.1587	5.31302	11.3889	7.07163	20.1762	1.53899	10.3536	22.1938	18.342	7.7788	7.7788	7.07163	7.7788		0.490371	0.593349	22.1938
68	0.74	K	1.39908		0.717952	1.39908	1.2719	0.652683	0.652683	1.39908	0.717952	2.72642	3.99175	2.99906	2.72642	1.2719	0.868722	1.2719	1.05115	1.2719	7.07163	2.99906
69	1.15	K	0.490371		1.2719	0.593349	1.39908	0.445792	2.47856	2.0484	0.445792	11.3889	2.47856	0.868722	0.445792	0.490371	0.445792	0.490371	0.490371	2.25324	22.1938	2.47856
70	0.06	Y	5.31302	0.445792	5.31302	0.717952	5.84432	5.84432	8.55668	7.07163	4.83002	8.55668		12.5278	8.55668	6.42876	20.1762	22.1938	4.83002	3.99175	5.31302	7.7788
71	0.98	K	0.593349		0.593349	2.72642	16.6745	0.445792	0.445792	0.490371	0.868722	4.39093	1.05115	2.47856	0.652683	2.99906	0.539408	0.445792	0.445792	5.31302	11.3889	0.445792
72	0.71	E	2.72642	9.41234	7.07163		1.39908	2.0484	1.2719	1.2719	2.72642	0.445792	1.39908	0.445792	0.445792	1.69289	0.717952	1.2719	2.72642	1.53899	1.05115	1.05115
73	0.19	K	12.5278		9.41234	11.3889	5.84432	1.05115	13.7806	13.7806	9.41234	15.1587	10.3536	15.1587	7.07163	0.868722	2.72642	10.3536	12.5278	22.1938	5.31302	24.4132
74	0.48	V	6.42876	6.42876	5.31302	0.304482	0.405265	29.54	16.6745	16.6745	22.1938	0.490371	9.41234	9.41234	0.490371	1.53899	0.445792		16.6745	1.05115	0.445792	4.39093
75	0.98	L	1.69289	1.69289	1.15627	2.72642	5.84432	0.490371	0.868722	0.445792	0.717952	0.445792	1.86218	0.868722		0.490371	0.789747	0.445792	0.405265	0.368423	3.99175	0.490371
76	0.59	L	1.69289	3.29897	7.07163	2.47856	1.15627	1.86218	2.72642	0.652683	4.83002	2.99906	2.0484	0.539408		0.868722	1.15627	1.39908	4.83002	11.3889	1.53899	2.99906
77	0.67	S	0.490371	4.83002	1.86218	0.868722	11.3889	1.2719	2.99906	2.25324		1.05115	0.868722	1.05115	7.07163	1.39908	11.3889	2.72642	0.490371	2.47856	11.3889	1.53899
78	0.96	E	0.490371	4.83002	1.86218		1.86218	0.717952	2.72642	1.2719	1.53899	2.72642	0.445792	0.490371	0.789747	0.955594	0.490371	0.593349	2.47856	2.99906	2.72642	0.490371
79	0.39	L	13.7806	0.304482	13.7806	18.342	16.6745	2.47856	12.5278	1.86218	2.72642	6.42876	12.5278	2.0484		0.789747	1.86218	1.2719	2.72642	2.47856	7.7788	1.86218
80	0.78	S	0.955594	1.53899	0.593349	5.84432	1.39908	1.2719	2.72642	1.2719		2.99906	2.0484	2.72642	0.539408	1.15627	1.69289	1.2719	1.15627	2.47856	0.445792	1.05115
81	1.13	E	0.593349	0.593349	0.490371		1.69289	0.593349	0.490371	0.717952	0.789747	0.304482	0.652683	0.593349	0.652683	0.539408	0.593349	0.445792	0.717952	1.15627	0.490371	0.868722
82	1.15	E	0.445792	0.445792	0.405265		1.05115	0.490371	1.86218	0.490371	0.490371	0.539408	0.652683	0.539408	0.717952	0.789747	0.490371	0.539408	0.593349	0.445792	1.15627	1.86218
83	1.06	E	1.2719	0.593349	0.539408		1.15627	0.593349	0.789747	0.490371	0.868722	2.25324	2.0484	2.0484	1.2719	0.445792	0.445792	0.445792	0.405265	1.69289	3.29897	0.445792
84	0.23	Q	3.29897	7.07163	1.39908	4.39093	3.62887		2.47856	11.3889	11.3889	12.5278	13.7806	5.84432	2.47856	5.84432	2.72642	2.99906	11.3889	12.5278	22.1938	4.83002
85	1.21	K	0.868722		0.593349	0.445792	0.445792	0.539408	0.445792	0.490371	0.593349	0.445792	0.445792	0.539408	0.789747	0.955594	0.539408	1.05115	0.539408	0.490371	18.342	0.539408
86	0.97	E	1.69289	0.593349	0.593349		0.490371	0.445792	0.652683	0.955594	0.717952	1.53899	1.39908	1.86218	1.39908	0.868722	1.69289	1.05115	0.652683	1.15627	12.5278	0.652683
87	0.14	I	2.25324	9.41234	16.6745	9.41234	15.1587	2.99906	12.5278	12.5278	12.5278	12.5278	12.5278	5.84432	2.25324	10.3536		2.99906	13.7806	13.7806	22.1938	3.29897
88	1.68	K	0.490371		0.490371	0.490371	0.445792	0.490371	0.445792	0.445792	0.490371	0.490371	0.490371	0.539408	0.490371	0.445792	0.445792	0.789747	0.405265	0.490371	7.7788	0.445792
89	0.66	E	1.69289	2.72642	2.72642		0.652683	1.05115	0.955594	2.25324	0.490371	1.69289	2.25324	1.86218	1.86218	1.05115	2.99906	2.72642	1.39908	1.39908	10.3536	1.86218
90	1.33	A	0.445792	0.955594	0.445792	0.490371	0.445792	0.490371	0.445792	0.593349	0.789747	0.490371	0.490371	0.490371	0.445792	0.445792	1.39908	1.2719		0.490371	26.8545	0.593349
91	0.36	E	4.39093	11.3889	6.42876		0.445792	11.3889	0.652683	7.07163	10.3536	6.42876	8.55668	12.5278	13.7806	11.3889	7.7788	7.07163	7.07163	9.41234	1.53899	13.7806
92	0.24	E	2.99906	12.5278	11.3889		0.445792	6.42876	1.05115	3.29897	7.07163	10.3536	13.7806	13.7806	10.3536	12.5278	12.5278	12.5278	12.5278	1.53899	7.7788	6.42876
93	1.03	K	0.868722		0.593349	0.955594	0.445792	0.490371	1.2719	0.868722	0.652683	2.72642	2.25324	0.652683	1.05115	0.717952	1.69289	1.15627	0.789747	0.789747	8.55668	1.53899
94	0.81	L	0.445792	1.39908	4.83002	8.55668	1.86218	1.15627	20.1762	0.445792	12.5278	0.445792	0.445792	0.445792		1.86218	0.405265	0.445792	0.490371	2.25324	16.6745	2.72642
95	0.17	V	11.3889	3.62887	7.7788	11.3889	5.84432	11.3889	1.15627	13.7806	13.7806	13.7806	2.99906	13.7806	7.07163	10.3536	1.69289		6.42876	5.84432	5.31302	11.3889
96	0.62	R	2.47856	0.717952		4.39093	10.3536	1.39908	2.99906	1.53899	2.47856	2.0484	3.99175	2.47856	0.717952	1.05115	0.717952	0.868722	2.99906	2.72642	1.2719	2.47856
97	0.95	T	0.652683	0.539408	0.490371	1.69289	0.445792	0.445792	1.15627		2.25324	2.47856	0.539408	0.405265	1.69289	0.539408	2.0484	2.72642	1.86218	1.86218	7.07163	0.789747
98	0.13	I	5.84432	4.83002	1.39908	4.39093	1.86218	0.0497852	5.84432	15.1587	11.3889	1.86218	5.84432	4.39093	13.7806	5.31302		11.3889	1.69289	6.42876	1.86218	6.42876
99	0.2	L	4.83002	7.7788	12.5278	12.5278	11.3889	11.3889	6.42876	5.31302	11.3889	11.3889	9.41234	9.41234		2.99906	2.0484	2.25324	16.6745	5.31302	15.1587	13.7806
100	0.82	K	1.15627		1.2719	1.53899	2.47856	0.539408	0.955594	0.868722	0.652683	1.05115	0.868722	1.2719	1.69289	1.05115	1.39908	1.39908	1.39908	0.276801	2.99906	2.99906
101	1.33	Y	0.490371	0.445792	0.445792	0.405265	0.445792	1.2719	0.445792	0.490371	0.955594	2.72642		0.490371	0.405265	2.25324	0.868722	0.445792	0.405265	0.445792	0.405265	0.445792
102	1.15	V	0.490371	1.2719	2.25324	1.39908	0.539408	0.207965	0.445792	0.445792	0.445792	1.39908	2.72642	10.3536	2.99906	0.490371	2.72642		0.490371	0.445792	0.490371	1.39908
103	1.32	E	0.445792	0.445792	0.539408		0.789747	0.490371	0.490371	0.717952	0.490371	0.868722	1.86218	1.05115	2.99906	0.593349	0.539408	0.539408	0.445792	0.539408	0.490371	7.7788
104	1.4	E	0.445792	0.445792	0.445792		0.955594	1.05115	0.717952	0.490371	0.717952	0.868722	0.652683	0.593349	0.490371	0.868722	0.652683	0.445792	0.789747	0.445792	0.445792	1.2719
105	0.91	A	2.0484	1.86218	2.72642	0.445792	0.445792	0.593349	1.86218	0.868722	0.955594	13.7806	2.72642	2.99906	1.86218	2.99906	1.69289	1.15627		0.445792	0.652683	1.39908
106	0.72	A	1.53899	0.593349	2.99906	1.2719	0.789747	2.0484	1.05115	1.53899	0.789747	0.368423	2.72642	13.7806	2.25324	3.99175	5.84432	2.72642		0.789747	0.652683	2.99906
107	0.76	K	1.86218		1.53899	1.53899	0.0497852	1.15627	1.53899	0.868722	1.05115	5.84432	2.72642	2.99906	2.72642	1.39908	1.86218	2.0484	1.53899	1.05115	0.955594	2.72642
