## Supplemental Table 4 for "Target-conditioned diffusion generates potent TNFR superfamily antagonists and agonists"

### Sheet: Sheet1
Name	oligomerization doman	oligomeric_state	Sequence
41BB_C1_1	C1_1	1	MSGSTEKEITKLLNLSAFYYQLAHWVSTAIEWLKLGLSKEDVKESVTKAVNTYIEEAKPVASPELLKEFEEAGKKVIEAMDKPLEELEKLKEEFLKKAEEYEKKAEELKKGSGSHHWGSTHHHHHH*
41BB_C1_2	C1_2	1	MSGSTEKEITKLLNLSAFYYQLAHWVSTAIEWLKLGLSKEDVKESVTKAVNTYIEEAKPVASPELLKEFEEAGKKVIEAMDKPLEELEKLKEEFLKKAEEYEKKAEELKKGSGMIVSLEKHPGGVHIITLSSEENLENFVKELKKLGAEVERLPEPNTVRVRAPEEVVEEALKNTKFKGSHHWGSTHHHHHH*
41BB_C2_C_1	C2_C_1	2	MSKLKEQEELIDEISEKAKEFLLEIKEKYPGELSEERYPGRVVLTYVNEEKGFSITVTIELLNKEKGSGSTEKEITKLLNLSAFYYQLAHWVSTAIEWLKLGLSKEDVKESVTKAVNTYIEEAKPVASPELLKEFEEAGKKVIEAMDKPLEELEKLKEEFLKKAEEYEKKAEELKKGSHHWGSTHHHHHH*
41BB_C2_C_2	C2_C_2	2	MSEEEKPIVIDLNKTIERDGRKVKLVRATITVDPETNTITIDIEYEGGPITKEDLLEAFKLAASKLGSGSTEKEITKLLNLSAFYYQLAHWVSTAIEWLKLGLSKEDVKESVTKAVNTYIEEAKPVASPELLKEFEEAGKKVIEAMDKPLEELEKLKEEFLKKAEEYEKKAEELKKGSHHWGSTHHHHHH*
41BB_C2_C_3	C2_C_3	2	MDKLVRVLSSSMIYYAERMTKGSTDPSDYDKALDDFYNYFLEQPFVDKETLEKAYELARKRLEELLGSGSTEKEITKLLNLSAFYYQLAHWVSTAIEWLKLGLSKEDVKESVTKAVNTYIEEAKPVASPELLKEFEEAGKKVIEAMDKPLEELEKLKEEFLKKAEEYEKKAEELKKGSHHWGSTHHHHHH*
41BB_C2_C_4	C2_C_4	2	MVKPITEEDVREAATAASPDYEVGEAKLIDEENNLWFVTLYKGDQKIYALIEDKNGEFTVHQIELGSGSTEKEITKLLNLSAFYYQLAHWVSTAIEWLKLGLSKEDVKESVTKAVNTYIEEAKPVASPELLKEFEEAGKKVIEAMDKPLEELEKLKEEFLKKAEEYEKKAEELKKGSHHWGSTHHHHHH*
41BB_C2_N_1	C2_N_1	2	MSGSTEKEITKLLNLSAFYYQLAHWVSTAIEWLKLGLSKEDVKESVTKAVNTYIEEAKPVASPELLKEFEEAGKKVIEAMDKPLEELEKLKEEFLKKAEEYEKKAEELKKGSGMVKPITEEDVREAATAASPDYEVGEAKLIDEENNLWFVTLYKGDQKIYALIEDKNGEFTVHQIELGSHHWGSTHHHHHH*
41BB_C2_N_2	C2_N_2	2	MSGSTEKEITKLLNLSAFYYQLAHWVSTAIEWLKLGLSKEDVKESVTKAVNTYIEEAKPVASPELLKEFEEAGKKVIEAMDKPLEELEKLKEEFLKKAEEYEKKAEELKKGSGSKLKEQEELIDEISEKAKEFLLEIKEKYPGELSEERYPGRVVLTYVNEEKGFSITVTIELLNKEKGSHHWGSTHHHHHH*
41BB_C2_N_3	C2_N_3	2	MSGSTEKEITKLLNLSAFYYQLAHWVSTAIEWLKLGLSKEDVKESVTKAVNTYIEEAKPVASPELLKEFEEAGKKVIEAMDKPLEELEKLKEEFLKKAEEYEKKAEELKKGSGSEEEKPIVIDLNKTIERDGRKVKLVRATITVDPETNTITIDIEYEGGPITKEDLLEAFKLAASKLGSHHWGSTHHHHHH*
41BB_C2_N_4	C2_N_4	2	MSGSTEKEITKLLNLSAFYYQLAHWVSTAIEWLKLGLSKEDVKESVTKAVNTYIEEAKPVASPELLKEFEEAGKKVIEAMDKPLEELEKLKEEFLKKAEEYEKKAEELKKGSGDKLVRVLSSSMIYYAERMTKGSTDPSDYDKALDDFYNYFLEQPFVDKETLEKAYELARKRLEELLGSHHWGSTHHHHHH*
41BB_C3_C_1	C3_C_1	3	MKRIDEIESKLKHLEEFTTHLIKLMETMLELLKLVSDGKSDSEEYKELLEKAEEYLKQATEAAKKIGSGSTEKEITKLLNLSAFYYQLAHWVSTAIEWLKLGLSKEDVKESVTKAVNTYIEEAKPVASPELLKEFEEAGKKVIEAMDKPLEELEKLKEEFLKKAEEYEKKAEELKKGSHHWGSTHHHHHH*
41BB_C3_C_2	C3_C_2	3	MREEIEEAVKEAELKVLAIVLVALRSVSHYEPLSRLYESFLDALKKALSEEELKEVEKEAERIEKKGSGSTEKEITKLLNLSAFYYQLAHWVSTAIEWLKLGLSKEDVKESVTKAVNTYIEEAKPVASPELLKEFEEAGKKVIEAMDKPLEELEKLKEEFLKKAEEYEKKAEELKKGSHHWGSTHHHHHH*
41BB_C3_C_3	C3_C_3	3	MLEQILEELTELLERVDEIPLREALKRMLELLVRVTQELKEVKDKVESLEKHLEELDKRVEEIEKKGSGSTEKEITKLLNLSAFYYQLAHWVSTAIEWLKLGLSKEDVKESVTKAVNTYIEEAKPVASPELLKEFEEAGKKVIEAMDKPLEELEKLKEEFLKKAEEYEKKAEELKKGSHHWGSTHHHHHH*
41BB_C3_C_4	C3_C_4	3	MVDEKEVKERFEEIESRLEELESKVREVEKKVEEVKKESDEKIDQLKTEFETKYNQINNEINTLKNGSGSTEKEITKLLNLSAFYYQLAHWVSTAIEWLKLGLSKEDVKESVTKAVNTYIEEAKPVASPELLKEFEEAGKKVIEAMDKPLEELEKLKEEFLKKAEEYEKKAEELKKGSHHWGSTHHHHHH*
41BB_C3_C_5	C3_C_5	3	MTRLEQLLAQGVDPFEVLREKIEKLKEIWKKYEEAKGEEKERYRDELLKLMMEVLELMVELLSRRGSGSTEKEITKLLNLSAFYYQLAHWVSTAIEWLKLGLSKEDVKESVTKAVNTYIEEAKPVASPELLKEFEEAGKKVIEAMDKPLEELEKLKEEFLKKAEEYEKKAEELKKGSHHWGSTHHHHHH*
41BB_C3_C_6	C3_C_6	3	MSEELLEELRELLERLQELLELIEQGKITPEQLREAIALLIEVLQILYEALRELAEQLQRLREELGGSGSTEKEITKLLNLSAFYYQLAHWVSTAIEWLKLGLSKEDVKESVTKAVNTYIEEAKPVASPELLKEFEEAGKKVIEAMDKPLEELEKLKEEFLKKAEEYEKKAEELKKGSHHWGSTHHHHHH*
41BB_C3_C_7	C3_C_7	3	MSEALEELEKALRELKKSTDELERSTEELEKNPSEDALVENNRLIVENNKIIVEVLRIIAKVLKGSGSTEKEITKLLNLSAFYYQLAHWVSTAIEWLKLGLSKEDVKESVTKAVNTYIEEAKPVASPELLKEFEEAGKKVIEAMDKPLEELEKLKEEFLKKAEEYEKKAEELKKGSHHWGSTHHHHHH*
41BB_C3_N_1	C3_N_1	3	MSGSTEKEITKLLNLSAFYYQLAHWVSTAIEWLKLGLSKEDVKESVTKAVNTYIEEAKPVASPELLKEFEEAGKKVIEAMDKPLEELEKLKEEFLKKAEEYEKKAEELKKGSGKRIDEIESKLKHLEEFTTHLIKLMETMLELLKLVSDGKSDSEEYKELLEKAEEYLKQATEAAKKIGSHHWGSTHHHHHH*
41BB_C3_N_2	C3_N_2	3	MSGSTEKEITKLLNLSAFYYQLAHWVSTAIEWLKLGLSKEDVKESVTKAVNTYIEEAKPVASPELLKEFEEAGKKVIEAMDKPLEELEKLKEEFLKKAEEYEKKAEELKKGSGREEIEEAVKEAELKVLAIVLVALRSVSHYEPLSRLYESFLDALKKALSEEELKEVEKEAERIEKKGSHHWGSTHHHHHH*
41BB_C3_N_3	C3_N_3	3	MSGSTEKEITKLLNLSAFYYQLAHWVSTAIEWLKLGLSKEDVKESVTKAVNTYIEEAKPVASPELLKEFEEAGKKVIEAMDKPLEELEKLKEEFLKKAEEYEKKAEELKKGSGLEQILEELTELLERVDEIPLREALKRMLELLVRVTQELKEVKDKVESLEKHLEELDKRVEEIEKKGSHHWGSTHHHHHH*
41BB_C3_N_4	C3_N_4	3	MSGSTEKEITKLLNLSAFYYQLAHWVSTAIEWLKLGLSKEDVKESVTKAVNTYIEEAKPVASPELLKEFEEAGKKVIEAMDKPLEELEKLKEEFLKKAEEYEKKAEELKKGSGVDEKEVKERFEEIESRLEELESKVREVEKKVEEVKKESDEKIDQLKTEFETKYNQINNEINTLKNGSHHWGSTHHHHHH*
41BB_C3_N_5	C3_N_5	3	MSGSTEKEITKLLNLSAFYYQLAHWVSTAIEWLKLGLSKEDVKESVTKAVNTYIEEAKPVASPELLKEFEEAGKKVIEAMDKPLEELEKLKEEFLKKAEEYEKKAEELKKGSGMTRLEQLLAQGVDPFEVLREKIEKLKEIWKKYEEAKGEEKERYRDELLKLMMEVLELMVELLSRRGSHHWGSTHHHHHH*
41BB_C3_N_6	C3_N_6	3	MSGSTEKEITKLLNLSAFYYQLAHWVSTAIEWLKLGLSKEDVKESVTKAVNTYIEEAKPVASPELLKEFEEAGKKVIEAMDKPLEELEKLKEEFLKKAEEYEKKAEELKKGSGSEELLEELRELLERLQELLELIEQGKITPEQLREAIALLIEVLQILYEALRELAEQLQRLREELGGSHHWGSTHHHHHH*
41BB_C3_N_7	C3_N_7	3	MSGSTEKEITKLLNLSAFYYQLAHWVSTAIEWLKLGLSKEDVKESVTKAVNTYIEEAKPVASPELLKEFEEAGKKVIEAMDKPLEELEKLKEEFLKKAEEYEKKAEELKKGSGSEALEELEKALRELKKSTDELERSTEELEKNPSEDALVENNRLIVENNKIIVEVLRIIAKVLKGSHHWGSTHHHHHH*
41BB_C4_C_1	C4_C_1	4	MPEEILERARESLERAREASERGDEEEFRKAAEKALELAKRLVEQAKKEGDPWMVMWAALVALWVALLALRNGDKEVFKKAAESALEVAKRLVEVASKEGDPEMVLLAAWVALFVAWLAWLFGDKEVFKKAAESALEVAKRLVEVASKEGDPELVEEAAKVAEEVEKLAEKQGDEEVREKAWETWMEVWLLWLEVRLRKGGGGSGSTEKEITKLLNLSAFYYQLAHWVSTAIEWLKLGLSKEDVKESVTKAVNTYIEEAKPVASPELLKEFEEAGKKVIEAMDKPLEELEKLKEEFLKKAEEYEKKAEELKKGSGSHHWGSTHHHHHH*
41BB_C4_C_2	C4_C_2	4	MGELERESREAEKRLKEARLFAWAARLLGDLKLLAKALIEEARAVQELARVACERGNRDEAWDAFEKALEVFEEAVKVSEEAREQGDDEVLALALIAIALAVLALAEVACCLGISELAELAWKMAEWVLEEARKVSEEAREQGDDEVLALALIAIALAVLALAEVACCRGNKEEAERAYEDARRVEEEARKVKESAEEQGDSEVKRLAEEAEQLAREARRHVQECRGGWLEHGSGSGSTEKEITKLLNLSAFYYQLAHWVSTAIEWLKLGLSKEDVKESVTKAVNTYIEEAKPVASPELLKEFEEAGKKVIEAMDKPLEELEKLKEEFLKKAEEYEKKAEELKKGSGSHHWGSTHHHHHH*
41BB_C4_C_3	C4_C_3	4	MEKFKEQLLEEVKKIVLETMTKVMEHLEKWFVTLAEIIITKSEEKLEELKETMEKSIEELRKEAEGSGSTEKEITKLLNLSAFYYQLAHWVSTAIEWLKLGLSKEDVKESVTKAVNTYIEEAKPVASPELLKEFEEAGKKVIEAMDKPLEELEKLKEEFLKKAEEYEKKAEELKKGSHHWGSTHHHHHH*
41BB_C4_C_4	C4_C_4	4	MSPYKKAIEITKRLLELLLSNPELAKKNLGGIATLISLLALISALDGTLDEKDIEPYIKKLEESLGSGSTEKEITKLLNLSAFYYQLAHWVSTAIEWLKLGLSKEDVKESVTKAVNTYIEEAKPVASPELLKEFEEAGKKVIEAMDKPLEELEKLKEEFLKKAEEYEKKAEELKKGSHHWGSTHHHHHH*
41BB_C4_C_5	C4_C_5	4	MEEVVLTSHNELHKKLDEVHDKIMSKLDEIHEKLDEIISKLDEIESKLHEILNIVKEIKEILEKKGSGSTEKEITKLLNLSAFYYQLAHWVSTAIEWLKLGLSKEDVKESVTKAVNTYIEEAKPVASPELLKEFEEAGKKVIEAMDKPLEELEKLKEEFLKKAEEYEKKAEELKKGSHHWGSTHHHHHH*
41BB_C4_N_1	C4_N_1	4	MSGSTEKEITKLLNLSAFYYQLAHWVSTAIEWLKLGLSKEDVKESVTKAVNTYIEEAKPVASPELLKEFEEAGKKVIEAMDKPLEELEKLKEEFLKKAEEYEKKAEELKKGSGPEEILERARESLERAREASERGDEEEFRKAAEKALELAKRLVEQAKKEGDPWMVMWAALVALWVALLALRNGDKEVFKKAAESALEVAKRLVEVASKEGDPEMVLLAAWVALFVAWLAWLFGDKEVFKKAAESALEVAKRLVEVASKEGDPELVEEAAKVAEEVEKLAEKQGDEEVREKAWETWMEVWLLWLEVRLRKGGGGSGSHHWGSTHHHHHH*
41BB_C4_N_2	C4_N_2	4	MSGSTEKEITKLLNLSAFYYQLAHWVSTAIEWLKLGLSKEDVKESVTKAVNTYIEEAKPVASPELLKEFEEAGKKVIEAMDKPLEELEKLKEEFLKKAEEYEKKAEELKKGSGGELERESREAEKRLKEARLFAWAARLLGDLKLLAKALIEEARAVQELARVACERGNRDEAWDAFEKALEVFEEAVKVSEEAREQGDDEVLALALIAIALAVLALAEVACCLGISELAELAWKMAEWVLEEARKVSEEAREQGDDEVLALALIAIALAVLALAEVACCRGNKEEAERAYEDARRVEEEARKVKESAEEQGDSEVKRLAEEAEQLAREARRHVQECRGGWLEHGSGSGSHHWGSTHHHHHH*
41BB_C4_N_3	C4_N_3	4	MSGSTEKEITKLLNLSAFYYQLAHWVSTAIEWLKLGLSKEDVKESVTKAVNTYIEEAKPVASPELLKEFEEAGKKVIEAMDKPLEELEKLKEEFLKKAEEYEKKAEELKKGSGMEKFKEQLLEEVKKIVLETMTKVMEHLEKWFVTLAEIIITKSEEKLEELKETMEKSIEELRKEAEGSHHWGSTHHHHHH*
41BB_C4_N_4	C4_N_4	4	MSGSTEKEITKLLNLSAFYYQLAHWVSTAIEWLKLGLSKEDVKESVTKAVNTYIEEAKPVASPELLKEFEEAGKKVIEAMDKPLEELEKLKEEFLKKAEEYEKKAEELKKGSGMSPYKKAIEITKRLLELLLSNPELAKKNLGGIATLISLLALISALDGTLDEKDIEPYIKKLEESLGSHHWGSTHHHHHH*
41BB_C4_N_5	C4_N_5	4	MSGSTEKEITKLLNLSAFYYQLAHWVSTAIEWLKLGLSKEDVKESVTKAVNTYIEEAKPVASPELLKEFEEAGKKVIEAMDKPLEELEKLKEEFLKKAEEYEKKAEELKKGSGMEEVVLTSHNELHKKLDEVHDKIMSKLDEIHEKLDEIISKLDEIESKLHEILNIVKEIKEILEKKGSHHWGSTHHHHHH*
41BB_C5_C_1	C5_C_1	5	MLLLEVMEKVFDEEQLKLIKEAAEREGNSPVVISSIATLLLLERIEKIVKEIHDEVKKNNEKQEKKGSGSTEKEITKLLNLSAFYYQLAHWVSTAIEWLKLGLSKEDVKESVTKAVNTYIEEAKPVASPELLKEFEEAGKKVIEAMDKPLEELEKLKEEFLKKAEEYEKKAEELKKGSHHWGSTHHHHHH*
41BB_C5_C_2	C5_C_2	5	MDPKELEREALKNIIKLPKLIQDFKDSVMKELNKIIELLEERRREIDEPLLPIIRKLQEELQKKEGSGSTEKEITKLLNLSAFYYQLAHWVSTAIEWLKLGLSKEDVKESVTKAVNTYIEEAKPVASPELLKEFEEAGKKVIEAMDKPLEELEKLKEEFLKKAEEYEKKAEELKKGSHHWGSTHHHHHH*
41BB_C5_N_1	C5_N_1	5	MSGSTEKEITKLLNLSAFYYQLAHWVSTAIEWLKLGLSKEDVKESVTKAVNTYIEEAKPVASPELLKEFEEAGKKVIEAMDKPLEELEKLKEEFLKKAEEYEKKAEELKKGSGLLLEVMEKVFDEEQLKLIKEAAEREGNSPVVISSIATLLLLERIEKIVKEIHDEVKKNNEKQEKKGSHHWGSTHHHHHH*
41BB_C5_N_2	C5_N_2	5	MSGSTEKEITKLLNLSAFYYQLAHWVSTAIEWLKLGLSKEDVKESVTKAVNTYIEEAKPVASPELLKEFEEAGKKVIEAMDKPLEELEKLKEEFLKKAEEYEKKAEELKKGSGMDPKELEREALKNIIKLPKLIQDFKDSVMKELNKIIELLEERRREIDEPLLPIIRKLQEELQKKEGSHHWGSTHHHHHH*
41BB_C6_C_1	C6_C_1	6	MPEEILERAKESLERAKEAFERGDEEEFRKAAEKALELAKRLVEQAKKEGDPELVFEAARVALWVAWLAAWFGDKEVFKKAAESALEVAKRLVEVAKEEGDPELVLKAAFVALLVAIMAVILGDKEVFKKAAESALEVAKRLVEIAAREGDPELVEEAAKVAELVRELAKLMGDEEVYEKARETAREVRLFLLFVRIWEGGGGSGSTEKEITKLLNLSAFYYQLAHWVSTAIEWLKLGLSKEDVKESVTKAVNTYIEEAKPVASPELLKEFEEAGKKVIEAMDKPLEELEKLKEEFLKKAEEYEKKAEELKKGSGSHHWGSTHHHHHH*
41BB_C6_C_2	C6_C_2	6	MSSDEEEARELEERAREAAKRAIEAAKRTGDPRVRELAEELVKLAIWAAVEVWLDPSSSDVNEALKLIVEAIEAAVRALEAAERTGDPEVRELARELVRLAVEAAEEVQRNPSSSDVNEALKLIVIAIEAAVRALEAAERTGDPEVRELARELVRLAVEAAEEVQRNPSSEEVNEALRKIIKLILFAVMVLELAEEIGDPTWREMARRAVREAVELAEEVQRDPSGWLGHGSGSTEKEITKLLNLSAFYYQLAHWVSTAIEWLKLGLSKEDVKESVTKAVNTYIEEAKPVASPELLKEFEEAGKKVIEAMDKPLEELEKLKEEFLKKAEEYEKKAEELKKGSGSHHWGSTHHHHHH*
41BB_C6_C_3	C6_C_3	6	MTEDEIRKLRKLLEEAEKKLKKLEDKTRRSEEISKTDDDPKAQSLQLIAESLMLIAESLLIIAISLLLSSRNGGSGSTEKEITKLLNLSAFYYQLAHWVSTAIEWLKLGLSKEDVKESVTKAVNTYIEEAKPVASPELLKEFEEAGKKVIEAMDKPLEELEKLKEEFLKKAEEYEKKAEELKKGSGSHHWGSTHHHHHH*
41BB_C6_N_1	C6_N_1	6	MSGSTEKEITKLLNLSAFYYQLAHWVSTAIEWLKLGLSKEDVKESVTKAVNTYIEEAKPVASPELLKEFEEAGKKVIEAMDKPLEELEKLKEEFLKKAEEYEKKAEELKKGSGPEEILERAKESLERAKEAFERGDEEEFRKAAEKALELAKRLVEQAKKEGDPELVFEAARVALWVAWLAAWFGDKEVFKKAAESALEVAKRLVEVAKEEGDPELVLKAAFVALLVAIMAVILGDKEVFKKAAESALEVAKRLVEIAAREGDPELVEEAAKVAELVRELAKLMGDEEVYEKARETAREVRLFLLFVRIWEGGGGSGSHHWGSTHHHHHH*
41BB_C6_N_2	C6_N_2	6	MSGSTEKEITKLLNLSAFYYQLAHWVSTAIEWLKLGLSKEDVKESVTKAVNTYIEEAKPVASPELLKEFEEAGKKVIEAMDKPLEELEKLKEEFLKKAEEYEKKAEELKKGSGSSDEEEARELEERAREAAKRAIEAAKRTGDPRVRELAEELVKLAIWAAVEVWLDPSSSDVNEALKLIVEAIEAAVRALEAAERTGDPEVRELARELVRLAVEAAEEVQRNPSSSDVNEALKLIVIAIEAAVRALEAAERTGDPEVRELARELVRLAVEAAEEVQRNPSSEEVNEALRKIIKLILFAVMVLELAEEIGDPTWREMARRAVREAVELAEEVQRDPSGWLGHGSGSHHWGSTHHHHHH*
41BB_C6_N_3	C6_N_3	6	MSGSTEKEITKLLNLSAFYYQLAHWVSTAIEWLKLGLSKEDVKESVTKAVNTYIEEAKPVASPELLKEFEEAGKKVIEAMDKPLEELEKLKEEFLKKAEEYEKKAEELKKGSGTEDEIRKLRKLLEEAEKKLKKLEDKTRRSEEISKTDDDPKAQSLQLIAESLMLIAESLLIIAISLLLSSRNGGSGSHHWGSTHHHHHH*
41BB_C8_C_1	C8_C_1	8	MPEEILERAKESLERAREASERGDEEEFRKAAEKALELAKRLVEQAKKEGDPELVLEAARVALWVAELAAKNGDKEVFKKAAESALEVAKRLVEVASKEGDPDLVAWAALVALWVAFLAFLNGDKEVFKKAAESALEVAKALMEVAMKVGAPWLVELAIAVARAVWLLAELFGDEEVRRRAEAFEIILRIAAIAVKAWLGGGGSGSTEKEITKLLNLSAFYYQLAHWVSTAIEWLKLGLSKEDVKESVTKAVNTYIEEAKPVASPELLKEFEEAGKKVIEAMDKPLEELEKLKEEFLKKAEEYEKKAEELKKGSGSHHWGSTHHHHHH*
41BB_C8_C_2	C8_C_2	8	MSAEELLRRSREYLKKVKEEQERKAKEFQELLKELSERSEELIRELEEKGAASEAELARMKQQHMTAYLEAQLTAWEIESKSKIALLELQQNQLNLELRHIGSGSTEKEITKLLNLSAFYYQLAHWVSTAIEWLKLGLSKEDVKESVTKAVNTYIEEAKPVASPELLKEFEEAGKKVIEAMDKPLEELEKLKEEFLKKAEEYEKKAEELKKGSGSHHWGSTHHHHHH*
41BB_C8_N_1	C8_N_1	8	MSGSTEKEITKLLNLSAFYYQLAHWVSTAIEWLKLGLSKEDVKESVTKAVNTYIEEAKPVASPELLKEFEEAGKKVIEAMDKPLEELEKLKEEFLKKAEEYEKKAEELKKGSGPEEILERAKESLERAREASERGDEEEFRKAAEKALELAKRLVEQAKKEGDPELVLEAARVALWVAELAAKNGDKEVFKKAAESALEVAKRLVEVASKEGDPDLVAWAALVALWVAFLAFLNGDKEVFKKAAESALEVAKALMEVAMKVGAPWLVELAIAVARAVWLLAELFGDEEVRRRAEAFEIILRIAAIAVKAWLGGGGSGSHHWGSTHHHHHH*
41BB_C8_N_2	C8_N_2	8	MSGSTEKEITKLLNLSAFYYQLAHWVSTAIEWLKLGLSKEDVKESVTKAVNTYIEEAKPVASPELLKEFEEAGKKVIEAMDKPLEELEKLKEEFLKKAEEYEKKAEELKKGSGSAEELLRRSREYLKKVKEEQERKAKEFQELLKELSERSEELIRELEEKGAASEAELARMKQQHMTAYLEAQLTAWEIESKSKIALLELQQNQLNLELRHIGSGSHHWGSTHHHHHH*
OX40_C1_1	C1_1	1	MSGDPEVEAELARYAEEALKVAESFAEYLRLVKEEDPSLLLEVARYVLEGMVLASAALPLETIEAVFTRLEELVAAIDPAAVPLVREARERALALNREREARLRALAAAGSGSHHWGSTHHHHHH*
OX40_C1_2	C1_2	1	MSGDPEVEAELARYAEEALKVAESFAEYLRLVKEEDPSLLLEVARYVLEGMVLASAALPLETIEAVFTRLEELVAAIDPAAVPLVREARERALALNREREARLRALAAAGSGMIVSLEKHPGGVHIITLSSEENLENFVKELKKLGAEVERLPEPNTVRVRAPEEVVEEALKNTKFKGSHHWGSTHHHHHH*
OX40_C2_C_1	C2_C_1	2	MSKLKEQEELIDEISEKAKEFLLEIKEKYPGELSEERYPGRVVLTYVNEEKGFSITVTIELLNKEKGSGDPEVEAELARYAEEALKVAESFAEYLRLVKEEDPSLLLEVARYVLEGMVLASAALPLETIEAVFTRLEELVAAIDPAAVPLVREARERALALNREREARLRALAAAGSHHWGSTHHHHHH*
OX40_C2_C_2	C2_C_2	2	MSEEEKPIVIDLNKTIERDGRKVKLVRATITVDPETNTITIDIEYEGGPITKEDLLEAFKLAASKLGSGDPEVEAELARYAEEALKVAESFAEYLRLVKEEDPSLLLEVARYVLEGMVLASAALPLETIEAVFTRLEELVAAIDPAAVPLVREARERALALNREREARLRALAAAGSHHWGSTHHHHHH*
OX40_C2_C_3	C2_C_3	2	MDKLVRVLSSSMIYYAERMTKGSTDPSDYDKALDDFYNYFLEQPFVDKETLEKAYELARKRLEELLGSGDPEVEAELARYAEEALKVAESFAEYLRLVKEEDPSLLLEVARYVLEGMVLASAALPLETIEAVFTRLEELVAAIDPAAVPLVREARERALALNREREARLRALAAAGSHHWGSTHHHHHH*
OX40_C2_C_4	C2_C_4	2	MVKPITEEDVREAATAASPDYEVGEAKLIDEENNLWFVTLYKGDQKIYALIEDKNGEFTVHQIELGSGDPEVEAELARYAEEALKVAESFAEYLRLVKEEDPSLLLEVARYVLEGMVLASAALPLETIEAVFTRLEELVAAIDPAAVPLVREARERALALNREREARLRALAAAGSHHWGSTHHHHHH*
OX40_C2_N_1	C2_N_1	2	MSGDPEVEAELARYAEEALKVAESFAEYLRLVKEEDPSLLLEVARYVLEGMVLASAALPLETIEAVFTRLEELVAAIDPAAVPLVREARERALALNREREARLRALAAAGSGMVKPITEEDVREAATAASPDYEVGEAKLIDEENNLWFVTLYKGDQKIYALIEDKNGEFTVHQIELGSHHWGSTHHHHHH*
OX40_C2_N_2	C2_N_2	2	MSGDPEVEAELARYAEEALKVAESFAEYLRLVKEEDPSLLLEVARYVLEGMVLASAALPLETIEAVFTRLEELVAAIDPAAVPLVREARERALALNREREARLRALAAAGSGSKLKEQEELIDEISEKAKEFLLEIKEKYPGELSEERYPGRVVLTYVNEEKGFSITVTIELLNKEKGSHHWGSTHHHHHH*
OX40_C2_N_3	C2_N_3	2	MSGDPEVEAELARYAEEALKVAESFAEYLRLVKEEDPSLLLEVARYVLEGMVLASAALPLETIEAVFTRLEELVAAIDPAAVPLVREARERALALNREREARLRALAAAGSGSEEEKPIVIDLNKTIERDGRKVKLVRATITVDPETNTITIDIEYEGGPITKEDLLEAFKLAASKLGSHHWGSTHHHHHH*
OX40_C2_N_4	C2_N_4	2	MSGDPEVEAELARYAEEALKVAESFAEYLRLVKEEDPSLLLEVARYVLEGMVLASAALPLETIEAVFTRLEELVAAIDPAAVPLVREARERALALNREREARLRALAAAGSGDKLVRVLSSSMIYYAERMTKGSTDPSDYDKALDDFYNYFLEQPFVDKETLEKAYELARKRLEELLGSHHWGSTHHHHHH*
OX40_C3_C_1	C3_C_1	3	MKRIDEIESKLKHLEEFTTHLIKLMETMLELLKLVSDGKSDSEEYKELLEKAEEYLKQATEAAKKIGSGDPEVEAELARYAEEALKVAESFAEYLRLVKEEDPSLLLEVARYVLEGMVLASAALPLETIEAVFTRLEELVAAIDPAAVPLVREARERALALNREREARLRALAAAGSHHWGSTHHHHHH*
OX40_C3_C_2	C3_C_2	3	MREEIEEAVKEAELKVLAIVLVALRSVSHYEPLSRLYESFLDALKKALSEEELKEVEKEAERIEKKGSGDPEVEAELARYAEEALKVAESFAEYLRLVKEEDPSLLLEVARYVLEGMVLASAALPLETIEAVFTRLEELVAAIDPAAVPLVREARERALALNREREARLRALAAAGSHHWGSTHHHHHH*
OX40_C3_C_3	C3_C_3	3	MLEQILEELTELLERVDEIPLREALKRMLELLVRVTQELKEVKDKVESLEKHLEELDKRVEEIEKKGSGDPEVEAELARYAEEALKVAESFAEYLRLVKEEDPSLLLEVARYVLEGMVLASAALPLETIEAVFTRLEELVAAIDPAAVPLVREARERALALNREREARLRALAAAGSHHWGSTHHHHHH*
OX40_C3_C_4	C3_C_4	3	MVDEKEVKERFEEIESRLEELESKVREVEKKVEEVKKESDEKIDQLKTEFETKYNQINNEINTLKNGSGDPEVEAELARYAEEALKVAESFAEYLRLVKEEDPSLLLEVARYVLEGMVLASAALPLETIEAVFTRLEELVAAIDPAAVPLVREARERALALNREREARLRALAAAGSHHWGSTHHHHHH*
OX40_C3_C_5	C3_C_5	3	MTRLEQLLAQGVDPFEVLREKIEKLKEIWKKYEEAKGEEKERYRDELLKLMMEVLELMVELLSRRGSGDPEVEAELARYAEEALKVAESFAEYLRLVKEEDPSLLLEVARYVLEGMVLASAALPLETIEAVFTRLEELVAAIDPAAVPLVREARERALALNREREARLRALAAAGSHHWGSTHHHHHH*
OX40_C3_C_6	C3_C_6	3	MSEELLEELRELLERLQELLELIEQGKITPEQLREAIALLIEVLQILYEALRELAEQLQRLREELGGSGDPEVEAELARYAEEALKVAESFAEYLRLVKEEDPSLLLEVARYVLEGMVLASAALPLETIEAVFTRLEELVAAIDPAAVPLVREARERALALNREREARLRALAAAGSHHWGSTHHHHHH*
OX40_C3_C_7	C3_C_7	3	MSEALEELEKALRELKKSTDELERSTEELEKNPSEDALVENNRLIVENNKIIVEVLRIIAKVLKGSGDPEVEAELARYAEEALKVAESFAEYLRLVKEEDPSLLLEVARYVLEGMVLASAALPLETIEAVFTRLEELVAAIDPAAVPLVREARERALALNREREARLRALAAAGSHHWGSTHHHHHH*
OX40_C3_N_1	C3_N_1	3	MSGDPEVEAELARYAEEALKVAESFAEYLRLVKEEDPSLLLEVARYVLEGMVLASAALPLETIEAVFTRLEELVAAIDPAAVPLVREARERALALNREREARLRALAAAGSGKRIDEIESKLKHLEEFTTHLIKLMETMLELLKLVSDGKSDSEEYKELLEKAEEYLKQATEAAKKIGSHHWGSTHHHHHH*
OX40_C3_N_2	C3_N_2	3	MSGDPEVEAELARYAEEALKVAESFAEYLRLVKEEDPSLLLEVARYVLEGMVLASAALPLETIEAVFTRLEELVAAIDPAAVPLVREARERALALNREREARLRALAAAGSGREEIEEAVKEAELKVLAIVLVALRSVSHYEPLSRLYESFLDALKKALSEEELKEVEKEAERIEKKGSHHWGSTHHHHHH*
OX40_C3_N_3	C3_N_3	3	MSGDPEVEAELARYAEEALKVAESFAEYLRLVKEEDPSLLLEVARYVLEGMVLASAALPLETIEAVFTRLEELVAAIDPAAVPLVREARERALALNREREARLRALAAAGSGLEQILEELTELLERVDEIPLREALKRMLELLVRVTQELKEVKDKVESLEKHLEELDKRVEEIEKKGSHHWGSTHHHHHH*
OX40_C3_N_4	C3_N_4	3	MSGDPEVEAELARYAEEALKVAESFAEYLRLVKEEDPSLLLEVARYVLEGMVLASAALPLETIEAVFTRLEELVAAIDPAAVPLVREARERALALNREREARLRALAAAGSGVDEKEVKERFEEIESRLEELESKVREVEKKVEEVKKESDEKIDQLKTEFETKYNQINNEINTLKNGSHHWGSTHHHHHH*
OX40_C3_N_5	C3_N_5	3	MSGDPEVEAELARYAEEALKVAESFAEYLRLVKEEDPSLLLEVARYVLEGMVLASAALPLETIEAVFTRLEELVAAIDPAAVPLVREARERALALNREREARLRALAAAGSGMTRLEQLLAQGVDPFEVLREKIEKLKEIWKKYEEAKGEEKERYRDELLKLMMEVLELMVELLSRRGSHHWGSTHHHHHH*
OX40_C3_N_6	C3_N_6	3	MSGDPEVEAELARYAEEALKVAESFAEYLRLVKEEDPSLLLEVARYVLEGMVLASAALPLETIEAVFTRLEELVAAIDPAAVPLVREARERALALNREREARLRALAAAGSGSEELLEELRELLERLQELLELIEQGKITPEQLREAIALLIEVLQILYEALRELAEQLQRLREELGGSHHWGSTHHHHHH*
OX40_C3_N_7	C3_N_7	3	MSGDPEVEAELARYAEEALKVAESFAEYLRLVKEEDPSLLLEVARYVLEGMVLASAALPLETIEAVFTRLEELVAAIDPAAVPLVREARERALALNREREARLRALAAAGSGSEALEELEKALRELKKSTDELERSTEELEKNPSEDALVENNRLIVENNKIIVEVLRIIAKVLKGSHHWGSTHHHHHH*
OX40_C4_C_1	C4_C_1	4	MPEEILERARESLERAREASERGDEEEFRKAAEKALELAKRLVEQAKKEGDPWMVMWAALVALWVALLALRNGDKEVFKKAAESALEVAKRLVEVASKEGDPEMVLLAAWVALFVAWLAWLFGDKEVFKKAAESALEVAKRLVEVASKEGDPELVEEAAKVAEEVEKLAEKQGDEEVREKAWETWMEVWLLWLEVRLRKGGGGSGDPEVEAELARYAEEALKVAESFAEYLRLVKEEDPSLLLEVARYVLEGMVLASAALPLETIEAVFTRLEELVAAIDPAAVPLVREARERALALNREREARLRALAAAGSGSHHWGSTHHHHHH*
OX40_C4_C_2	C4_C_2	4	MGELERESREAEKRLKEARLFAWAARLLGDLKLLAKALIEEARAVQELARVACERGNRDEAWDAFEKALEVFEEAVKVSEEAREQGDDEVLALALIAIALAVLALAEVACCLGISELAELAWKMAEWVLEEARKVSEEAREQGDDEVLALALIAIALAVLALAEVACCRGNKEEAERAYEDARRVEEEARKVKESAEEQGDSEVKRLAEEAEQLAREARRHVQECRGGWLEHGSGSGDPEVEAELARYAEEALKVAESFAEYLRLVKEEDPSLLLEVARYVLEGMVLASAALPLETIEAVFTRLEELVAAIDPAAVPLVREARERALALNREREARLRALAAAGSGSHHWGSTHHHHHH*
OX40_C4_C_3	C4_C_3	4	MEKFKEQLLEEVKKIVLETMTKVMEHLEKWFVTLAEIIITKSEEKLEELKETMEKSIEELRKEAEGSGDPEVEAELARYAEEALKVAESFAEYLRLVKEEDPSLLLEVARYVLEGMVLASAALPLETIEAVFTRLEELVAAIDPAAVPLVREARERALALNREREARLRALAAAGSHHWGSTHHHHHH*
OX40_C4_C_4	C4_C_4	4	MSPYKKAIEITKRLLELLLSNPELAKKNLGGIATLISLLALISALDGTLDEKDIEPYIKKLEESLGSGDPEVEAELARYAEEALKVAESFAEYLRLVKEEDPSLLLEVARYVLEGMVLASAALPLETIEAVFTRLEELVAAIDPAAVPLVREARERALALNREREARLRALAAAGSHHWGSTHHHHHH*
OX40_C4_C_5	C4_C_5	4	MEEVVLTSHNELHKKLDEVHDKIMSKLDEIHEKLDEIISKLDEIESKLHEILNIVKEIKEILEKKGSGDPEVEAELARYAEEALKVAESFAEYLRLVKEEDPSLLLEVARYVLEGMVLASAALPLETIEAVFTRLEELVAAIDPAAVPLVREARERALALNREREARLRALAAAGSHHWGSTHHHHHH*
OX40_C4_N_1	C4_N_1	4	MSGDPEVEAELARYAEEALKVAESFAEYLRLVKEEDPSLLLEVARYVLEGMVLASAALPLETIEAVFTRLEELVAAIDPAAVPLVREARERALALNREREARLRALAAAGSGPEEILERARESLERAREASERGDEEEFRKAAEKALELAKRLVEQAKKEGDPWMVMWAALVALWVALLALRNGDKEVFKKAAESALEVAKRLVEVASKEGDPEMVLLAAWVALFVAWLAWLFGDKEVFKKAAESALEVAKRLVEVASKEGDPELVEEAAKVAEEVEKLAEKQGDEEVREKAWETWMEVWLLWLEVRLRKGGGGSGSHHWGSTHHHHHH*
OX40_C4_N_2	C4_N_2	4	MSGDPEVEAELARYAEEALKVAESFAEYLRLVKEEDPSLLLEVARYVLEGMVLASAALPLETIEAVFTRLEELVAAIDPAAVPLVREARERALALNREREARLRALAAAGSGGELERESREAEKRLKEARLFAWAARLLGDLKLLAKALIEEARAVQELARVACERGNRDEAWDAFEKALEVFEEAVKVSEEAREQGDDEVLALALIAIALAVLALAEVACCLGISELAELAWKMAEWVLEEARKVSEEAREQGDDEVLALALIAIALAVLALAEVACCRGNKEEAERAYEDARRVEEEARKVKESAEEQGDSEVKRLAEEAEQLAREARRHVQECRGGWLEHGSGSGSHHWGSTHHHHHH*
OX40_C4_N_3	C4_N_3	4	MSGDPEVEAELARYAEEALKVAESFAEYLRLVKEEDPSLLLEVARYVLEGMVLASAALPLETIEAVFTRLEELVAAIDPAAVPLVREARERALALNREREARLRALAAAGSGMEKFKEQLLEEVKKIVLETMTKVMEHLEKWFVTLAEIIITKSEEKLEELKETMEKSIEELRKEAEGSHHWGSTHHHHHH*
OX40_C4_N_4	C4_N_4	4	MSGDPEVEAELARYAEEALKVAESFAEYLRLVKEEDPSLLLEVARYVLEGMVLASAALPLETIEAVFTRLEELVAAIDPAAVPLVREARERALALNREREARLRALAAAGSGMSPYKKAIEITKRLLELLLSNPELAKKNLGGIATLISLLALISALDGTLDEKDIEPYIKKLEESLGSHHWGSTHHHHHH*
OX40_C4_N_5	C4_N_5	4	MSGDPEVEAELARYAEEALKVAESFAEYLRLVKEEDPSLLLEVARYVLEGMVLASAALPLETIEAVFTRLEELVAAIDPAAVPLVREARERALALNREREARLRALAAAGSGMEEVVLTSHNELHKKLDEVHDKIMSKLDEIHEKLDEIISKLDEIESKLHEILNIVKEIKEILEKKGSHHWGSTHHHHHH*
OX40_C5_C_1	C5_C_1	5	MLLLEVMEKVFDEEQLKLIKEAAEREGNSPVVISSIATLLLLERIEKIVKEIHDEVKKNNEKQEKKGSGDPEVEAELARYAEEALKVAESFAEYLRLVKEEDPSLLLEVARYVLEGMVLASAALPLETIEAVFTRLEELVAAIDPAAVPLVREARERALALNREREARLRALAAAGSHHWGSTHHHHHH*
OX40_C5_C_2	C5_C_2	5	MDPKELEREALKNIIKLPKLIQDFKDSVMKELNKIIELLEERRREIDEPLLPIIRKLQEELQKKEGSGDPEVEAELARYAEEALKVAESFAEYLRLVKEEDPSLLLEVARYVLEGMVLASAALPLETIEAVFTRLEELVAAIDPAAVPLVREARERALALNREREARLRALAAAGSHHWGSTHHHHHH*
OX40_C5_N_1	C5_N_1	5	MSGDPEVEAELARYAEEALKVAESFAEYLRLVKEEDPSLLLEVARYVLEGMVLASAALPLETIEAVFTRLEELVAAIDPAAVPLVREARERALALNREREARLRALAAAGSGLLLEVMEKVFDEEQLKLIKEAAEREGNSPVVISSIATLLLLERIEKIVKEIHDEVKKNNEKQEKKGSHHWGSTHHHHHH*
OX40_C5_N_2	C5_N_2	5	MSGDPEVEAELARYAEEALKVAESFAEYLRLVKEEDPSLLLEVARYVLEGMVLASAALPLETIEAVFTRLEELVAAIDPAAVPLVREARERALALNREREARLRALAAAGSGMDPKELEREALKNIIKLPKLIQDFKDSVMKELNKIIELLEERRREIDEPLLPIIRKLQEELQKKEGSHHWGSTHHHHHH*
OX40_C6_C_1	C6_C_1	6	MPEEILERAKESLERAKEAFERGDEEEFRKAAEKALELAKRLVEQAKKEGDPELVFEAARVALWVAWLAAWFGDKEVFKKAAESALEVAKRLVEVAKEEGDPELVLKAAFVALLVAIMAVILGDKEVFKKAAESALEVAKRLVEIAAREGDPELVEEAAKVAELVRELAKLMGDEEVYEKARETAREVRLFLLFVRIWEGGGGSGDPEVEAELARYAEEALKVAESFAEYLRLVKEEDPSLLLEVARYVLEGMVLASAALPLETIEAVFTRLEELVAAIDPAAVPLVREARERALALNREREARLRALAAAGSGSHHWGSTHHHHHH*
OX40_C6_C_2	C6_C_2	6	MSSDEEEARELEERAREAAKRAIEAAKRTGDPRVRELAEELVKLAIWAAVEVWLDPSSSDVNEALKLIVEAIEAAVRALEAAERTGDPEVRELARELVRLAVEAAEEVQRNPSSSDVNEALKLIVIAIEAAVRALEAAERTGDPEVRELARELVRLAVEAAEEVQRNPSSEEVNEALRKIIKLILFAVMVLELAEEIGDPTWREMARRAVREAVELAEEVQRDPSGWLGHGSGDPEVEAELARYAEEALKVAESFAEYLRLVKEEDPSLLLEVARYVLEGMVLASAALPLETIEAVFTRLEELVAAIDPAAVPLVREARERALALNREREARLRALAAAGSGSHHWGSTHHHHHH*
OX40_C6_C_3	C6_C_3	6	MTEDEIRKLRKLLEEAEKKLKKLEDKTRRSEEISKTDDDPKAQSLQLIAESLMLIAESLLIIAISLLLSSRNGGSGDPEVEAELARYAEEALKVAESFAEYLRLVKEEDPSLLLEVARYVLEGMVLASAALPLETIEAVFTRLEELVAAIDPAAVPLVREARERALALNREREARLRALAAAGSGSHHWGSTHHHHHH*
OX40_C6_N_1	C6_N_1	6	MSGDPEVEAELARYAEEALKVAESFAEYLRLVKEEDPSLLLEVARYVLEGMVLASAALPLETIEAVFTRLEELVAAIDPAAVPLVREARERALALNREREARLRALAAAGSGPEEILERAKESLERAKEAFERGDEEEFRKAAEKALELAKRLVEQAKKEGDPELVFEAARVALWVAWLAAWFGDKEVFKKAAESALEVAKRLVEVAKEEGDPELVLKAAFVALLVAIMAVILGDKEVFKKAAESALEVAKRLVEIAAREGDPELVEEAAKVAELVRELAKLMGDEEVYEKARETAREVRLFLLFVRIWEGGGGSGSHHWGSTHHHHHH*
OX40_C6_N_2	C6_N_2	6	MSGDPEVEAELARYAEEALKVAESFAEYLRLVKEEDPSLLLEVARYVLEGMVLASAALPLETIEAVFTRLEELVAAIDPAAVPLVREARERALALNREREARLRALAAAGSGSSDEEEARELEERAREAAKRAIEAAKRTGDPRVRELAEELVKLAIWAAVEVWLDPSSSDVNEALKLIVEAIEAAVRALEAAERTGDPEVRELARELVRLAVEAAEEVQRNPSSSDVNEALKLIVIAIEAAVRALEAAERTGDPEVRELARELVRLAVEAAEEVQRNPSSEEVNEALRKIIKLILFAVMVLELAEEIGDPTWREMARRAVREAVELAEEVQRDPSGWLGHGSGSHHWGSTHHHHHH*
OX40_C6_N_3	C6_N_3	6	MSGDPEVEAELARYAEEALKVAESFAEYLRLVKEEDPSLLLEVARYVLEGMVLASAALPLETIEAVFTRLEELVAAIDPAAVPLVREARERALALNREREARLRALAAAGSGTEDEIRKLRKLLEEAEKKLKKLEDKTRRSEEISKTDDDPKAQSLQLIAESLMLIAESLLIIAISLLLSSRNGGSGSHHWGSTHHHHHH*
OX40_C8_C_1	C8_C_1	8	MPEEILERAKESLERAREASERGDEEEFRKAAEKALELAKRLVEQAKKEGDPELVLEAARVALWVAELAAKNGDKEVFKKAAESALEVAKRLVEVASKEGDPDLVAWAALVALWVAFLAFLNGDKEVFKKAAESALEVAKALMEVAMKVGAPWLVELAIAVARAVWLLAELFGDEEVRRRAEAFEIILRIAAIAVKAWLGGGGSGDPEVEAELARYAEEALKVAESFAEYLRLVKEEDPSLLLEVARYVLEGMVLASAALPLETIEAVFTRLEELVAAIDPAAVPLVREARERALALNREREARLRALAAAGSGSHHWGSTHHHHHH*
OX40_C8_C_2	C8_C_2	8	MSAEELLRRSREYLKKVKEEQERKAKEFQELLKELSERSEELIRELEEKGAASEAELARMKQQHMTAYLEAQLTAWEIESKSKIALLELQQNQLNLELRHIGSGDPEVEAELARYAEEALKVAESFAEYLRLVKEEDPSLLLEVARYVLEGMVLASAALPLETIEAVFTRLEELVAAIDPAAVPLVREARERALALNREREARLRALAAAGSGSHHWGSTHHHHHH*
OX40_C8_N_1	C8_N_1	8	MSGDPEVEAELARYAEEALKVAESFAEYLRLVKEEDPSLLLEVARYVLEGMVLASAALPLETIEAVFTRLEELVAAIDPAAVPLVREARERALALNREREARLRALAAAGSGPEEILERAKESLERAREASERGDEEEFRKAAEKALELAKRLVEQAKKEGDPELVLEAARVALWVAELAAKNGDKEVFKKAAESALEVAKRLVEVASKEGDPDLVAWAALVALWVAFLAFLNGDKEVFKKAAESALEVAKALMEVAMKVGAPWLVELAIAVARAVWLLAELFGDEEVRRRAEAFEIILRIAAIAVKAWLGGGGSGSHHWGSTHHHHHH*
OX40_C8_N_2	C8_N_2	8	MSGDPEVEAELARYAEEALKVAESFAEYLRLVKEEDPSLLLEVARYVLEGMVLASAALPLETIEAVFTRLEELVAAIDPAAVPLVREARERALALNREREARLRALAAAGSGSAEELLRRSREYLKKVKEEQERKAKEFQELLKELSERSEELIRELEEKGAASEAELARMKQQHMTAYLEAQLTAWEIESKSKIALLELQQNQLNLELRHIGSGSHHWGSTHHHHHH*
